# *Nissolia brasiliensis* as a non-nodulating model legume

**DOI:** 10.1101/2025.07.08.663655

**Authors:** Camille Girou, Jean Keller, Cyril Libourel, Fabian van Beveren, Matheus Bianconi, Isabelle Dufau, Charlotte Cravero, Caroline Callot, Nathalie Rodde, Olivier Coriton, Virginie Huteau, Pierre-Marc Delaux, Tatiana Vernié

## Abstract

The nitrogen-fixing root nodule symbiosis (RNS) is specifically formed by four orders of angiosperms. The largest of these four orders include the legume family, the Fabaceae. Among legumes, historical model species have emerged, such as the RNS-forming *Medicago truncatula* and *Lotus japonicus*, or, more recently, *Aeschynomene aevenia*. By contrast, legume species that have lost RNS have been largely ignored. Here, we describe the first chromosome-level assembly for a non-RNS-forming legume, the tropical papilionoid *Nissolia brasiliensis*. We compared its genome to closely related legumes and identified genes associated with RNS. Finally, we developed a stable transformation protocol that can be deployed in the future to re-evolve RNS in legumes, a first step toward the goal of engineering RNS in non-legume crops.
