## Supplementary material for "*Nissolia brasiliensis* as a non-nodulating model legume": Table S1

### Sheet: Feuil1
Supplementary Table S1: Number of plants showing infected nodules in response to five Rhizobia species. IRBG74 inoculation was carried out on germinated N. brasiliensis seeds whereas other Rhizobia species were inoculated onto N. brasiliensis cuttings. NT=Not Treated. Medicago truncatula and Lotus japonicus were used as positive controls for nodulation.
	Sinorhizobium meliloti	Sinorhizobium fredii NGR234	Mesorhizobium loti	Rhizobium tropici	IRBG74
Nissolia brasiliensis	0/4	0/4	0/3	0/4	0/7
Medicago truncatula	2/2	2/2	1/1	1/2	NT
Lotus japonicus	NT	NT	NT	NT	11/13
