## Supplementary material for "*Nissolia brasiliensis* as a non-nodulating model legume": Table S2

### Sheet: Sheet1
Supplementary Table S2: Genome size estimation on three independent individuals of N. brasiliensis. Z. mays was used as a reference to estimate the N. brasiliensis genome size.
		Cytometry peaks	pg	Mb
Z. mays rep.1	1C	212.01	2.775	978
N. brasiliensis rep.1	1C	68.69	0.899084	879
Z. mays rep.2	1C	211.7	2.775	978
N. brasiliensis rep.2	1C	66.73	0.874708	855
Z. mays rep.2	1C	211.42	2.775	978
N. brasiliensis rep.3	1C	66.57	0.873767	855
