## Supplementary material for "*Nissolia brasiliensis* as a non-nodulating model legume": Table S3

### Sheet: Table S3
Supplementary Table S3. List of species obtained from the NCBI to build the species tree. For each species, the BUSCO score has been calculated using BUSCO V5.8.3 and the Fabales ODB12 database (n=7843).
assembly_accession	species_name	ncbi_taxid	order	family	subfamily	tribe	busco_completion
GCA_954870985.1	Trifolium fragiferum	97023	Fabales	Fabaceae	Papilionoideae	Trifolieae	C:95.8%[S:90.8%,D:5.0%],F:1.0%,M:3.1%,n:7843,E:3.0%
GCA_037576485.1	Ammopiptanthus mongolicus	126911	Fabales	Fabaceae	Papilionoideae	Sophoreae	C:94.4%[S:83.9%,D:10.5%],F:1.3%,M:4.3%,n:7843,E:3.3%
GCA_037954025.1	Phaseolus coccineus	3886	Fabales	Fabaceae	Papilionoideae	Phaseoleae	C:98.5%[S:97.0%,D:1.5%],F:0.9%,M:0.7%,n:7843,E:3.2%
GCA_029884605.2	Ormosia emarginata	53908	Fabales	Fabaceae	Papilionoideae	Ormosieae	C:94.1%[S:77.4%,D:16.7%],F:1.3%,M:4.6%,n:7843,E:3.9%
GCA_034642375.1	Vigna nakashimae	157749	Fabales	Fabaceae	Papilionoideae	Phaseoleae	C:98.9%[S:97.7%,D:1.1%],F:0.7%,M:0.4%,n:7843,E:2.7%
GCA_003063285.2	Arachis monticola	227691	Fabales	Fabaceae	Papilionoideae	Dalbergieae	C:90.6%[S:27.3%,D:63.3%],F:0.8%,M:8.6%,n:7843,E:1.3%
GCA_037974775.1	Cicer pinnatifidum	47088	Fabales	Fabaceae	Papilionoideae	Cicereae	C:97.8%[S:95.8%,D:2.0%],F:1.0%,M:1.2%,n:7843,E:2.5%
GCA_029884595.2	Ormosia semicastrata	499992	Fabales	Fabaceae	Papilionoideae	Ormosieae	C:95.5%[S:78.5%,D:17.0%],F:1.2%,M:3.4%,n:7843,E:3.7%
GCA_037974855.1	Cicer echinospermum	90897	Fabales	Fabaceae	Papilionoideae	Cicereae	C:98.2%[S:96.1%,D:2.1%],F:0.9%,M:0.9%,n:7843,E:2.4%
GCA_048418095.1	Medicago sativa	3879	Fabales	Fabaceae	Papilionoideae	Trifolieae	C:92.4%[S:75.3%,D:17.1%],F:1.1%,M:6.5%,n:7843,E:2.5%
GCA_042692165.1	Dalbergia candenatensis	1353443	Fabales	Fabaceae	Papilionoideae	Dalbergieae	C:93.8%[S:85.1%,D:8.7%],F:1.1%,M:5.1%,n:7843,E:2.9%
GCA_003689015.2	Cicer reticulatum	90898	Fabales	Fabaceae	Papilionoideae	Cicereae	C:97.9%[S:96.5%,D:1.5%],F:0.9%,M:1.1%,n:7843,E:2.4%
GCF_014773155.1	Arachis stenosperma	217475	Fabales	Fabaceae	Papilionoideae	Dalbergieae	C:90.6%[S:80.3%,D:10.3%],F:0.9%,M:8.5%,n:7843,E:1.8%
GCA_012978445.1	Dipteryx alata	54988	Fabales	Fabaceae	Papilionoideae	Dipterygeae	C:17.3%[S:16.6%,D:0.7%],F:11.4%,M:71.3%,n:7843,E:6.3%
GCA_946800305.1	Medicago arabica	70936	Fabales	Fabaceae	Papilionoideae	Trifolieae	C:96.9%[S:92.4%,D:4.4%],F:0.9%,M:2.2%,n:7843,E:2.5%
GCF_033153095.1	Gastrolobium bilobum	150636	Fabales	Fabaceae	Papilionoideae	Mirbelieae	C:96.0%[S:87.6%,D:8.3%],F:1.5%,M:2.6%,n:7843,E:4.0%
GCA_037177725.1	Cyamopsis tetragonoloba	3832	Fabales	Fabaceae	Papilionoideae	Indigofereae	C:95.0%[S:90.7%,D:4.3%],F:1.1%,M:3.9%,n:7843,E:2.9%
GCA_025177575.1	Pueraria montana	132459	Fabales	Fabaceae	Papilionoideae	Phaseoleae	C:98.4%[S:91.5%,D:6.9%],F:0.8%,M:0.8%,n:7843,E:3.9%
GCA_965218405.1	Ulex minor	183318	Fabales	Fabaceae	Papilionoideae	Genisteae	C:94.1%[S:39.7%,D:54.4%],F:0.8%,M:5.1%,n:7843,E:1.6%
GCA_031439595.1	Pterocarpus santalinus	1071199	Fabales	Fabaceae	Papilionoideae	Dalbergieae	C:95.6%[S:83.2%,D:12.4%],F:1.1%,M:3.3%,n:7843,E:3.0%
GCA_037974835.1	Cicer judaicum	92719	Fabales	Fabaceae	Papilionoideae	Cicereae	C:97.9%[S:96.2%,D:1.8%],F:0.9%,M:1.1%,n:7843,E:2.7%
GCA_003122825.1	Phaseolus coccineus subsp. coccineus	412098	Fabales	Fabaceae	Papilionoideae	Phaseoleae	C:81.2%[S:80.0%,D:1.2%],F:8.1%,M:10.7%,n:7843,E:2.5%
GCA_964188115.1	Astragalus alpinus	20403	Fabales	Fabaceae	Papilionoideae	Galegeae	C:93.6%[S:87.6%,D:6.0%],F:1.3%,M:5.1%,n:7843,E:2.9%
GCA_026541065.1	Canavalia ensiformis	3823	Fabales	Fabaceae	Papilionoideae	Phaseoleae	C:96.6%[S:92.9%,D:3.7%],F:1.1%,M:2.3%,n:7843,E:4.9%
GCA_013407115.1	Glycine latifolia	45691	Fabales	Fabaceae	Papilionoideae	Phaseoleae	C:98.1%[S:26.6%,D:71.4%],F:0.8%,M:1.2%,n:7843,E:2.0%
GCA_963425845.1	Sphenostylis stenocarpa	92480	Fabales	Fabaceae	Papilionoideae	Phaseoleae	C:97.7%[S:96.0%,D:1.7%],F:1.0%,M:1.3%,n:7843,E:3.8%
GCA_037834515.1	Lespedeza cuneata	53893	Fabales	Fabaceae	Papilionoideae	Desmodieae	C:44.0%[S:43.2%,D:0.8%],F:15.9%,M:40.1%,n:7843,E:2.4%
GCA_022829125.1	Lathyrus tuberosus	49829	Fabales	Fabaceae	Papilionoideae	Fabeae	C:97.1%[S:79.7%,D:17.4%],F:1.1%,M:1.8%,n:7843,E:2.8%
GCA_965231315.1	Vicia parviflora	1053407	Fabales	Fabaceae	Papilionoideae	Fabeae	C:96.6%[S:93.9%,D:2.7%],F:1.1%,M:2.2%,n:7843,E:2.9%
GCA_035048605.1	Sophora flavescens	49840	Fabales	Fabaceae	Papilionoideae	Sophoreae	C:88.6%[S:76.9%,D:11.7%],F:1.4%,M:10.0%,n:7843,E:3.6%
GCA_035048595.1	Echinosophora koreensis	228658	Fabales	Fabaceae	Papilionoideae	Sophoreae	C:93.7%[S:79.2%,D:14.5%],F:1.1%,M:5.2%,n:7843,E:3.1%
GCA_030408175.1	Trifolium repens	3899	Fabales	Fabaceae	Papilionoideae	Trifolieae	C:97.5%[S:3.3%,D:94.2%],F:0.6%,M:2.0%,n:7843,E:1.0%
GCA_030819995.1	Acmispon strigosus	1240363	Fabales	Fabaceae	Papilionoideae	Loteae	C:90.0%[S:84.3%,D:5.6%],F:1.1%,M:8.9%,n:7843,E:2.7%
GCA_048773665.1	Ormosia boluoensis	2729512	Fabales	Fabaceae	Papilionoideae	Ormosieae	C:95.8%[S:78.5%,D:17.3%],F:1.3%,M:2.9%,n:7843,E:3.6%
GCA_951804385.1	Trifolium dubium	97021	Fabales	Fabaceae	Papilionoideae	Trifolieae	C:96.5%[S:4.4%,D:92.1%],F:0.7%,M:2.8%,n:7843,E:1.7%
GCA_036885675.1	Vigna mungo	3915	Fabales	Fabaceae	Papilionoideae	Phaseoleae	C:98.8%[S:97.5%,D:1.3%],F:0.6%,M:0.6%,n:7843,E:2.9%
GCA_031216105.1	Dalbergia cultrata	862910	Fabales	Fabaceae	Papilionoideae	Dalbergieae	C:93.0%[S:83.8%,D:9.2%],F:1.5%,M:5.5%,n:7843,E:3.1%
GCA_027742785.1	Vigna reflexopilosa	157742	Fabales	Fabaceae	Papilionoideae	Phaseoleae	C:99.2%[S:2.4%,D:96.8%],F:0.5%,M:0.4%,n:7843,E:1.4%
GCA_031439585.1	Pterocarpus macrocarpus	108278	Fabales	Fabaceae	Papilionoideae	Dalbergieae	C:95.7%[S:82.4%,D:13.3%],F:1.0%,M:3.3%,n:7843,E:3.1%
GCA_043005335.1	Trifolium alexandrinum	97006	Fabales	Fabaceae	Papilionoideae	Trifolieae	C:95.6%[S:89.9%,D:5.8%],F:1.1%,M:3.3%,n:7843,E:2.9%
GCA_037576635.1	Vigna hirtella	157746	Fabales	Fabaceae	Papilionoideae	Phaseoleae	C:95.7%[S:95.1%,D:0.6%],F:1.4%,M:3.0%,n:7843,E:2.7%
GCA_048544315.1	Lupinus digitatus	53225	Fabales	Fabaceae	Papilionoideae	Genisteae	C:90.8%[S:58.5%,D:32.3%],F:0.8%,M:8.3%,n:7843,E:1.9%
GCA_964019355.1	Lupinus luteus	3873	Fabales	Fabaceae	Papilionoideae	Genisteae	C:91.5%[S:57.4%,D:34.1%],F:0.8%,M:7.6%,n:7843,E:1.8%
GCA_021764765.1	Vicia sativa	3908	Fabales	Fabaceae	Papilionoideae	Fabeae	C:97.1%[S:88.7%,D:8.4%],F:1.1%,M:1.8%,n:7843,E:2.7%
GCA_030159175.1	Glycyrrhiza uralensis	74613	Fabales	Fabaceae	Papilionoideae	Galegeae	C:96.2%[S:91.3%,D:4.9%],F:1.4%,M:2.4%,n:7843,E:3.6%
GCA_018208015.1	Medicago ruthenica	70973	Fabales	Fabaceae	Papilionoideae	Trifolieae	C:90.4%[S:73.0%,D:17.4%],F:1.0%,M:8.5%,n:7843,E:2.9%
GCA_037576425.1	Vigna trinervia	157753	Fabales	Fabaceae	Papilionoideae	Phaseoleae	C:96.0%[S:95.4%,D:0.5%],F:1.3%,M:2.7%,n:7843,E:3.3%
GCA_958299785.1	Medicago lupulina	47085	Fabales	Fabaceae	Papilionoideae	Trifolieae	C:96.2%[S:91.3%,D:4.9%],F:0.8%,M:3.0%,n:7843,E:2.4%
GCA_048544365.1	Lupinus cosentinii	53222	Fabales	Fabaceae	Papilionoideae	Genisteae	C:91.3%[S:57.4%,D:33.9%],F:0.9%,M:7.8%,n:7843,E:1.9%
GCA_032173675.1	Gastrolobium villosum	164727	Fabales	Fabaceae	Papilionoideae	Mirbelieae	C:95.2%[S:76.2%,D:19.0%],F:1.7%,M:3.1%,n:7843,E:3.5%
GCA_037974735.1	Cicer chorassanicum	107682	Fabales	Fabaceae	Papilionoideae	Cicereae	C:98.0%[S:96.0%,D:2.0%],F:0.8%,M:1.2%,n:7843,E:2.5%
GCA_037953625.1	Crotalaria pallida	3830	Fabales	Fabaceae	Papilionoideae	Crotalarieae	C:92.7%[S:83.0%,D:9.7%],F:0.9%,M:6.4%,n:7843,E:2.1%
GCA_037974295.1	Cicer cuneatum	92720	Fabales	Fabaceae	Papilionoideae	Cicereae	C:97.8%[S:95.9%,D:1.9%],F:0.8%,M:1.4%,n:7843,E:3.2%
GCA_003490085.1	Trifolium medium	97028	Fabales	Fabaceae	Papilionoideae	Trifolieae	C:4.5%[S:4.1%,D:0.4%],F:6.9%,M:88.6%,n:7843,E:1.4%
GCA_026586105.1	Hylodesmum podocarpum	53867	Fabales	Fabaceae	Papilionoideae	Desmodieae	C:97.4%[S:94.7%,D:2.7%],F:1.0%,M:1.6%,n:7843,E:4.1%
GCF_000340665.2	Cajanus cajan	3821	Fabales	Fabaceae	Papilionoideae	Phaseoleae	C:98.0%[S:96.3%,D:1.7%],F:1.1%,M:0.9%,n:7843,E:2.6%
GCA_037113605.1	Calophaca sinica	1641257	Fabales	Fabaceae	Papilionoideae	Caraganeae	C:97.2%[S:91.0%,D:6.1%],F:1.1%,M:1.7%,n:7843,E:3.4%
GCA_014843725.1	Amphicarpaea edgeworthii	132429	Fabales	Fabaceae	Papilionoideae	Phaseoleae	C:97.3%[S:93.5%,D:3.8%],F:1.0%,M:1.7%,n:7843,E:3.8%
GCA_964248375.1	Laburnum anagyroides	49828	Fabales	Fabaceae	Papilionoideae	Genisteae	C:95.0%[S:24.5%,D:70.5%],F:0.7%,M:4.3%,n:7843,E:1.5%
GCA_046564645.1	Phaseolus lunatus	3884	Fabales	Fabaceae	Papilionoideae	Phaseoleae	C:98.4%[S:96.8%,D:1.6%],F:0.8%,M:0.7%,n:7843,E:3.3%
GCA_018493915.1	Arachis cardenasii	51121	Fabales	Fabaceae	Papilionoideae	Dalbergieae	C:90.7%[S:79.8%,D:10.9%],F:0.9%,M:8.4%,n:7843,E:1.8%
GCA_042924565.1	Astragalus membranaceus	649199	Fabales	Fabaceae	Papilionoideae	Galegeae	C:91.4%[S:80.1%,D:11.3%],F:1.3%,M:7.4%,n:7843,E:4.1%
GCA_043165305.1	Flemingia macrophylla	520843	Fabales	Fabaceae	Papilionoideae	Phaseoleae	C:97.0%[S:93.9%,D:3.1%],F:1.2%,M:1.9%,n:7843,E:3.6%
GCA_036250425.1	Stylosanthes scabra	79078	Fabales	Fabaceae	Papilionoideae	Dalbergieae	C:90.8%[S:10.6%,D:80.1%],F:0.8%,M:8.4%,n:7843,E:1.2%
GCA_023212625.1	Styphnolobium japonicum	3897	Fabales	Fabaceae	Papilionoideae		C:95.8%[S:66.7%,D:29.1%],F:1.2%,M:3.1%,n:7843,E:3.4%
GCA_031216125.1	Dalbergia cochinchinensis	106130	Fabales	Fabaceae	Papilionoideae	Dalbergieae	C:94.4%[S:84.1%,D:10.3%],F:1.0%,M:4.6%,n:7843,E:3.0%
GCA_964059555.1	Trifolium occidentale	74524	Fabales	Fabaceae	Papilionoideae	Trifolieae	C:96.6%[S:91.5%,D:5.0%],F:1.0%,M:2.5%,n:7843,E:2.3%
GCA_037954015.1	Psophocarpus tetragonolobus	3891	Fabales	Fabaceae	Papilionoideae	Phaseoleae	C:96.0%[S:93.4%,D:2.6%],F:1.2%,M:2.8%,n:7843,E:4.2%
GCA_026901365.1	Sesbania bispinosa	485725	Fabales	Fabaceae	Papilionoideae	Sesbanieae	C:92.6%[S:52.3%,D:40.3%],F:1.2%,M:6.2%,n:7843,E:2.3%
GCA_047404355.1	Retama dasycarpa	2651140	Fabales	Fabaceae	Papilionoideae	Genisteae	C:81.3%[S:53.3%,D:28.1%],F:5.5%,M:13.1%,n:7843,E:3.2%
GCA_040955945.1	Ormosia purpureiflora	2866711	Fabales	Fabaceae	Papilionoideae	Ormosieae	C:95.5%[S:78.1%,D:17.4%],F:1.2%,M:3.3%,n:7843,E:3.6%
GCA_964346615.1	Lathyrus linifolius	313096	Fabales	Fabaceae	Papilionoideae	Fabeae	C:97.6%[S:93.5%,D:4.1%],F:1.0%,M:1.4%,n:7843,E:2.9%
GCA_030441495.1	Dalbergia oliveri	1030150	Fabales	Fabaceae	Papilionoideae	Dalbergieae	C:92.4%[S:78.5%,D:13.9%],F:1.2%,M:6.4%,n:7843,E:4.3%
GCA_963859935.3	Lathyrus sativus	3860	Fabales	Fabaceae	Papilionoideae	Fabeae	C:97.4%[S:89.8%,D:7.6%],F:1.0%,M:1.5%,n:7843,E:2.8%
GCA_965212415.1	Lotus pedunculatus	347994	Fabales	Fabaceae	Papilionoideae	Loteae	C:93.5%[S:86.9%,D:6.6%],F:1.0%,M:5.6%,n:7843,E:2.4%
GCA_965197055.1	Ononis reclinata	798030	Fabales	Fabaceae	Papilionoideae	Trifolieae	C:96.1%[S:4.8%,D:91.4%],F:0.7%,M:3.1%,n:7843,E:0.9%
GCA_046125935.1	Stylosanthes angustifolia	79067	Fabales	Fabaceae	Papilionoideae	Dalbergieae	C:90.4%[S:81.1%,D:9.3%],F:0.9%,M:8.7%,n:7843,E:2.3%
GCA_030347555.1	Lablab purpureus	35936	Fabales	Fabaceae	Papilionoideae	Phaseoleae	C:98.4%[S:97.3%,D:1.2%],F:0.9%,M:0.6%,n:7843,E:3.8%
GCA_026544285.1	Pachyrhizus erosus	109171	Fabales	Fabaceae	Papilionoideae	Phaseoleae	C:94.0%[S:92.5%,D:1.5%],F:2.6%,M:3.4%,n:7843,E:4.5%
GCF_018835915.1	Vigna umbellata	87088	Fabales	Fabaceae	Papilionoideae	Phaseoleae	C:90.9%[S:86.2%,D:4.7%],F:2.5%,M:6.6%,n:7843,E:5.3%
GCA_037974755.1	Cicer yamashitae	92718	Fabales	Fabaceae	Papilionoideae	Cicereae	C:98.0%[S:95.9%,D:2.1%],F:0.8%,M:1.1%,n:7843,E:2.7%
GCA_047302345.1	Trigonella corniculata	200965	Fabales	Fabaceae	Papilionoideae	Trifolieae	C:95.7%[S:86.2%,D:9.5%],F:0.9%,M:3.4%,n:7843,E:2.4%
GCA_004329165.1	Spatholobus suberectus	455371	Fabales	Fabaceae	Papilionoideae	Phaseoleae	C:98.0%[S:94.3%,D:3.7%],F:1.1%,M:0.8%,n:7843,E:2.7%
GCA_037962975.1	Clitoria ternatea	43366	Fabales	Fabaceae	Papilionoideae	Phaseoleae	C:96.2%[S:91.6%,D:4.5%],F:1.3%,M:2.6%,n:7843,E:3.2%
GCA_043793165.1	Vigna radiata	157791	Fabales	Fabaceae	Papilionoideae	Phaseoleae	C:98.9%[S:91.4%,D:7.5%],F:0.6%,M:0.5%,n:7843,E:2.6%
GCA_965217325.1	Genista pilosa	238501	Fabales	Fabaceae	Papilionoideae	Genisteae	C:92.8%[S:43.4%,D:49.3%],F:1.0%,M:6.2%,n:7843,E:2.0%
GCA_964291055.4	Ebenus cretica	754874	Fabales	Fabaceae	Papilionoideae	Hedysareae	C:93.7%[S:42.7%,D:51.0%],F:1.2%,M:5.1%,n:7843,E:2.3%
GCA_037974875.1	Cicer bijugum	90899	Fabales	Fabaceae	Papilionoideae	Cicereae	C:97.8%[S:95.7%,D:2.1%],F:0.9%,M:1.3%,n:7843,E:2.4%
GCA_963966055.1	Lathyrus aphaca	3854	Fabales	Fabaceae	Papilionoideae	Fabeae	C:97.2%[S:94.4%,D:2.8%],F:0.9%,M:1.8%,n:7843,E:3.0%
GCA_016859785.1	Macrotyloma uniflorum	271171	Fabales	Fabaceae	Papilionoideae	Phaseoleae	C:98.2%[S:97.1%,D:1.1%],F:0.9%,M:0.9%,n:7843,E:3.9%
GCA_020916435.1	Oxytropis ochrocephala	483875	Fabales	Fabaceae	Papilionoideae	Galegeae	C:92.9%[S:77.2%,D:15.7%],F:1.2%,M:5.9%,n:7843,E:3.7%
GCA_023634445.1	Abrus pulchellus subsp. cantoniensis	858909	Fabales	Fabaceae	Papilionoideae	Abreae	C:98.6%[S:96.6%,D:2.0%],F:0.8%,M:0.7%,n:7843,E:2.6%
GCA_964059935.1	Trifolium striatum	97043	Fabales	Fabaceae	Papilionoideae	Trifolieae	C:96.2%[S:91.2%,D:5.0%],F:1.0%,M:2.7%,n:7843,E:2.7%
GCF_016808095.1	Vigna angularis	3914	Fabales	Fabaceae	Papilionoideae	Phaseoleae	C:98.4%[S:97.3%,D:1.0%],F:0.7%,M:0.9%,n:7843,E:2.3%
GCA_963573325.1	Astragalus glycyphyllos	83862	Fabales	Fabaceae	Papilionoideae	Galegeae	C:94.3%[S:89.1%,D:5.1%],F:1.2%,M:4.5%,n:7843,E:3.4%
GCA_037954105.1	Canavalia gladiata	3824	Fabales	Fabaceae	Papilionoideae	Phaseoleae	C:97.6%[S:94.0%,D:3.7%],F:1.0%,M:1.3%,n:7843,E:3.8%
GCF_029867415.1	Vicia villosa	3911	Fabales	Fabaceae	Papilionoideae	Fabeae	C:97.8%[S:59.6%,D:38.2%],F:1.0%,M:1.3%,n:7843,E:1.7%
GCA_007407185.1	Glycine tomentella	44015	Fabales	Fabaceae	Papilionoideae	Phaseoleae	C:98.9%[S:2.2%,D:96.7%],F:0.5%,M:0.6%,n:7843,E:1.3%
