## Supplementary material for "*Nissolia brasiliensis* as a non-nodulating model legume": Table S4

### Sheet: TableS4
Supplementary Table S4. List of species included in the OrthoFinder and species tree reconstruction analyses. For each species, the BUSCO score has been calculated using BUSCO V5.8.3 and the Fabales ODB12 database (n=7843).
species_code	species_name	ncbi_tax_id	order	family	subfamily	tribe	publication	genome_source	genome_accession_version	busco_completion	comments
Abrpre	Abrus precatorius	3816	Fabales	Fabaceae	Papilionoideae	Abreae	10.3390/toxins11120691	NCBI	GCF_003935025.1	C:98.6%[S:96.8%,D:1.8%],F:0.7%,M:0.7%,n:7843,E:2.4%
Aeseve	Aeschynomene evenia	561484	Fabales	Fabaceae	Papilionoideae	Dalbergieae	10.1038/s41467-021-21094-7	https://aeschynomenebase.fr/download	v1.0	C:92.2%[S:84.2%,D:8.0%],F:0.8%,M:7.0%,n:7843,E:2.8%
Aradur	Arachis duranensis	130453	Fabales	Fabaceae	Papilionoideae	Dalbergieae	10.1038/ng.3517	https://www.peanutbase.org/download/	V14167.gnm1.SWBf	C:89.9%[S:79.6%,D:10.2%],F:1.1%,M:9.1%,n:7843,E:2.3%
Arahyp	Arachis hypogaea	3818	Fabales	Fabaceae	Papilionoideae	Dalbergieae	10.25739/hb5x-wx74	https://www.peanutbase.org/download/	Tifrunner KYV3-CCJH	C:91.6%[S:2.7%,D:89.0%],F:0.7%,M:7.6%,n:7843,E:0.9%
Araipa	Arachis ipaensis	130454	Fabales	Fabaceae	Papilionoideae	Dalbergieae	10.1038/ng.3517	https://www.peanutbase.org/download/	K30076.gnm1.bXJ8	C:89.2%[S:78.3%,D:10.9%],F:1.2%,M:9.6%,n:7843,E:2.3%
Casaus	Castanospermum australe	24962	Fabales	Fabaceae	Papilionoideae	Angylocalyceae	10.1101/665661	NA	v1.0	C:93.8%[S:66.1%,D:27.7%],F:1.5%,M:4.8%,n:7843,E:3.3%
Cicari	Cicer arietinum ICC4958	3827	Fabales	Fabaceae	Papilionoideae	Cicereae	10.1038/SREP12806	https://www.legumeinfo.org/collections/cicer/	ICC4958 ; gnm2.bg5m	C:96.9%[S:87.8%,D:9.1%],F:1.4%,M:1.7%,n:7843,E:2.2%
Glymax	Glycine max	3847	Fabales	Fabaceae	Papilionoideae	Phaseoleae	10.1038/nature08670	https://data.jgi.doe.gov/refine-download/phytozome?organism=Gmax&expanded=275&_gl=1*1x8a9xj*_ga*MzgyOTQzOTA3LjE3MDQ4OTUzODc.*_ga_YBLMHYR3C2*MTcwNjgwMDM3MS42LjEuMTcwNjgwMzgzNi4wLjAuMA..	v2.0	C:98.8%[S:26.7%,D:72.1%],F:0.5%,M:0.7%,n:7843,E:1.4%
Glysoj	Glycine soja	3848	Fabales	Fabaceae	Papilionoideae	Phaseoleae	10.1038/s41467-019-09142-9	NCBI	GCF_004193775.1	C:98.8%[S:25.3%,D:73.5%],F:0.5%,M:0.7%,n:7843,E:1.4%
Labpur	Lablab purpureus	35936	Fabales	Fabaceae	Papilionoideae	Phaseoleae	10.1093/gigascience/giy152	https://bioinformatics.psb.ugent.be/gdb/aocc/labpu/	NC	C:98.2%[S:97.1%,D:1.0%],F:1.0%,M:0.8%,n:7843,E:3.9%
Lotjap	Lotus japonicus	34305	Fabales	Fabaceae	Papilionoideae	Loteae	10.1101//2020.05.29.124313	https://lotus.au.dk/data/download	Gifu ; v1.2	C:95.1%[S:88.8%,D:6.3%],F:0.9%,M:4.1%,n:7843,E:1.5%
Lupalb	Lupinus albus	3870	Fabales	Fabaceae	Papilionoideae	Genisteae	10.1038/s41467-019-14197-9	https://www.whitelupin.fr/download.html	v1.0	C:90.9%[S:58.2%,D:32.7%],F:0.9%,M:8.2%,n:7843,E:1.1%
Lupang	Lupinus angustifolius	3871	Fabales	Fabaceae	Papilionoideae	Genisteae	10.1111/pbi.12615	NCBI	GCF_001865875.1	C:91.6%[S:55.6%,D:36.1%],F:0.8%,M:7.5%,n:7843,E:1.2%
Medtru	Medicago truncatula	3880	Fabales	Fabaceae	Papilionoideae	Trifolieae	10.1038/s41477-018-0286-7	https://medicago.toulouse.inra.fr/MtrunA17r5.0-ANR/	v5.0	C:97.0%[S:91.6%,D:5.4%],F:0.8%,M:2.2%,n:7843,E:1.7%
Mucpru	Mucuna pruriens	157652	Fabales	Fabaceae	Papilionoideae	Phaseoleae	unpublished	NCBI	GCA_003370565.1	C:93.3%[S:91.4%,D:1.9%],F:2.4%,M:4.3%,n:7843,E:2.4%
Nisbra	Nissolia brasiliensis	105937	Fabales	Fabaceae	Papilionoideae	Dalbergieae	This study	NA	v1.0	C:93.1%[S:84.2%,D:9.0%],F:1.2%,M:5.7%,n:7843,E:2.9%
Nissch	Nissolia schottii	105944	Fabales	Fabaceae	Papilionoideae	Dalbergieae	10.1126/science.aat1743	http://gigadb.org/dataset/101050	v1.0	C:91.7%[S:83.1%,D:8.6%],F:1.6%,M:6.7%,n:7843,E:3.1%
Phavul	Phaseolus vulgaris	3885	Fabales	Fabaceae	Papilionoideae	Phaseoleae	10.1038/ng.3008	https://data.legumeinfo.org/Phaseolus/vulgaris/genomes/G19833.gnm1.zBnF/ & https://data.legumeinfo.org/Phaseolus/vulgaris/annotations/G19833.gnm1.ann1.pScz/	G19833.gnm1.zBnF	C:98.3%[S:97.4%,D:0.9%],F:1.0%,M:0.7%,n:7843,E:2.3%
Pissat	Pisum sativum	3888	Fabales	Fabaceae	Papilionoideae	Fabeae	10.1038/s41588-019-0480-1	https://urgi.versailles.inra.fr/download/pea/	v1.0a	C:98.1%[S:96.5%,D:1.6%],F:1.0%,M:0.9%,n:7843,E:3.0%
Sesbis	Sesbania bispinosa	485725	Fabales	Fabaceae	Papilionoideae	Sesbanieae	unpublished	NCBI	GCA_026901365.1	C:92.6%[S:52.3%,D:40.3%],F:1.2%,M:6.2%,n:7843,E:2.3%
Spasub	Spatholobus suberectus	455371	Fabales	Fabaceae	Papilionoideae	Phaseoleae	10.1038/s41597-019-0110-x	NCBI	GCA_004329165.1	C:98.0%[S:94.3%,D:3.7%],F:1.1%,M:0.8%,n:7843,E:2.7%
Tripra	Trifolium pratense	57577	Fabales	Fabaceae	Papilionoideae	Trifolieae	10.1038/srep17394	https://data.jgi.doe.gov/refine-download/phytozome?organism=Tpratense&expanded=385&_gl=1*1kvfvue*_ga*MzgyOTQzOTA3LjE3MDQ4OTUzODc.*_ga_YBLMHYR3C2*MTcwNjg4MjQ0OC43LjEuMTcwNjg4NjE2OC4wLjAuMA..	v2.0	C:89.1%[S:85.0%,D:4.1%],F:3.5%,M:7.4%,n:7843,E:2.6%
Trisub	Trifolium subterraneum	3900	Fabales	Fabaceae	Papilionoideae	Trifolieae	10.1038/srep30358	NCBI	GCA_001742945.1	C:94.3%[S:90.1%,D:4.2%],F:1.7%,M:4.0%,n:7843,E:2.4%
Vicfab	Vicia faba	3906	Fabales	Fabaceae	Papilionoideae	Fabeae	10.1038/s41586-023-05791-5	https://projects.au.dk/fabagenome/genomics-data	v1.0	C:97.6%[S:95.7%,D:2.0%],F:1.2%,M:1.2%,n:7843,E:2.1%
Vigung	Vigna unguiculata	3917	Fabales	Fabaceae	Papilionoideae	Phaseoleae	10.1002/tpg2.20319	https://data.jgi.doe.gov/refine-download/phytozome?organism=Vunguiculata&expanded=469&_gl=1*wvbgxt*_ga*MzgyOTQzOTA3LjE3MDQ4OTUzODc.*_ga_YBLMHYR3C2*MTcwNjg4OTc1Mi44LjAuMTcwNjg4OTc1Mi4wLjAuMA..	v1.0	C:98.8%[S:97.8%,D:1.0%],F:0.7%,M:0.5%,n:7843,E:2.4%
Cercan	Cercis canadensis	49801	Fabales	Fabaceae	Cercidoideae	Cercideae	10.1126/science.aat1743	http://gigadb.org/dataset/101044	v1.0	C:91.6%[S:88.1%,D:3.5%],F:1.1%,M:7.2%,n:7843,E:3.4%	only used for species tree
Mimpud	Mimosa pudica	76306	Fabales	Fabaceae	Caesalpinioideae	Mimoseae	10.1038/s41477-023-01441-w	https://bbric-pipelines.toulouse.inra.fr/myGenomeBrowser?extractseq=1&portalname=Mimpud_MpudA1P6v1&owner=cyril.libourel@univ-tlse3.fr&key=PKSPKBW9	v1.0	C:85.6%[S:3.3%,D:82.3%],F:0.9%,M:13.5%,n:7843,E:1.5%	only used for species tree
