## Supplementary material for "*Nissolia brasiliensis* as a non-nodulating model legume": Table S5

### Sheet: TableS5
Supplementary Table S5. Orthogroups absent in the non-nodulating species (N. schottii, N. brasiliensis and C. australe) while being maintained in at least 80% of RNS-forming species.
HOG	Abrpre	Aeseve	Aradur	Arahyp	Araipa	Casaus	Cicari	Glymax	Glysoj	Labpur	Lotjap	Lupalb	Lupang	Medtru	Mucpru	Nisbra	Nissch	Phavul	Pissat	Sesbis	Spasub	Tripra	Trisub	Vicfab	Vigung	perc_nodp	medtru_annotation	IPR_terms	IPR_families
N0.HOG0000321	Abrpre_rna_XM_027483712.1, Abrpre_rna_XM_027495468.1, Abrpre_rna_XM_027495469.1, Abrpre_rna_XM_027495460.1	Aeseve_Ae01g08230.1, Aeseve_Ae04g17110.1, Aeseve_Ae04g17340.1	Aradur_aradu.V14167.gnm1.ann1.Aradu.EM3SB.1, Aradur_aradu.V14167.gnm1.ann1.Aradu.Q2YJW.1, Aradur_aradu.V14167.gnm1.ann1.Aradu.U1ABL.1, Aradur_aradu.V14167.gnm1.ann1.Aradu.N457U.1, Aradur_aradu.V14167.gnm1.ann1.Aradu.AP23K.1, Aradur_aradu.V14167.gnm1.ann1.Aradu.TF1UP.1, Aradur_aradu.V14167.gnm1.ann1.Aradu.Y9J0U.1, Aradur_aradu.V14167.gnm1.ann1.Aradu.MG3NV.1	Arahyp_arahy.Tifrunner.gnm2.ann1.YU78V4.1, Arahyp_arahy.Tifrunner.gnm2.ann1.DVHS31.1, Arahyp_arahy.Tifrunner.gnm2.ann1.REKI49.1, Arahyp_arahy.Tifrunner.gnm2.ann1.VMDZ8Z.1, Arahyp_arahy.Tifrunner.gnm2.ann1.HR5IAZ.1, Arahyp_arahy.Tifrunner.gnm2.ann1.KM85J5.1, Arahyp_arahy.Tifrunner.gnm2.ann1.8T5694.1, Arahyp_arahy.Tifrunner.gnm2.ann1.M46UPZ.1, Arahyp_arahy.Tifrunner.gnm2.ann1.JF2XVI.1, Arahyp_arahy…	Araipa_araip.K30076.gnm1.ann1.Araip.6ZN25.1, Araipa_araip.K30076.gnm1.ann1.Araip.7A35E.1, Araipa_araip.K30076.gnm1.ann1.Araip.EJ1RQ.1, Araipa_araip.K30076.gnm1.ann1.Araip.C7RM4.1, Araipa_araip.K30076.gnm1.ann1.Araip.M25S7.1, Araipa_araip.K30076.gnm1.ann1.Araip.XGT9F.1, Araipa_araip.K30076.gnm1.ann1.Araip.T13YH.1, Araipa_araip.K30076.gnm1.ann1.Araip.4Y0A2.1, Araipa_araip.K30076.gnm1.ann1.Araip.ZAK…		Cicari_cicar.ICC4958.gnm2.ann1.Ca_06174.1, Cicari_cicar.ICC4958.gnm2.ann1.Ca_06000.1, Cicari_cicar.ICC4958.gnm2.ann1.Ca_01217.1, Cicari_cicar.ICC4958.gnm2.ann1.Ca_02256.1, Cicari_cicar.ICC4958.gnm2.ann1.Ca_02377.1, Cicari_cicar.ICC4958.gnm2.ann1.Ca_25214.1, Cicari_cicar.ICC4958.gnm2.ann1.Ca_12698.1, Cicari_cicar.ICC4958.gnm2.ann1.Ca_27141.1, Cicari_cicar.ICC4958.gnm2.ann1.Ca_06535.1, Cicari_cicar…	Glymax_Glyma.20G075000.2.Wm82.a2.v1, Glymax_Glyma.17G116300.1.Wm82.a2.v1, Glymax_Glyma.08G134900.1.Wm82.a2.v1, Glymax_Glyma.05G166200.1.Wm82.a2.v1, Glymax_Glyma.19G048600.1.Wm82.a2.v1, Glymax_Glyma.19G048800.1.Wm82.a2.v1, Glymax_Glyma.19G048700.1.Wm82.a2.v1, Glymax_Glyma.19G049000.1.Wm82.a2.v1, Glymax_Glyma.19G048000.1.Wm82.a2.v1, Glymax_Glyma.19G048500.1.Wm82.a2.v1, Glymax_Glyma.19G048100.1.Wm82…	Glysoj_rna_XM_028359130.1, Glysoj_rna_XM_028367069.1, Glysoj_rna_XM_028354903.1, Glysoj_rna_XM_028387957.1, Glysoj_rna_XM_028377146.1, Glysoj_rna_XM_028360503.1, Glysoj_rna_XM_028360741.1, Glysoj_rna_XM_028360742.1, Glysoj_rna_XM_028360674.1, Glysoj_rna_XM_028360740.1, Glysoj_rna_XM_028360738.1, Glysoj_rna_XM_028360743.1, Glysoj_rna_XM_028360643.1, Glysoj_rna_XM_028361021.1, Glysoj_rna_XM_0283401…	Labpur_Lp000218g0005.1, Labpur_Lp000218g0007.1, Labpur_Lp004672g0013.1	Lotjap_LotjaGi3g1v0035300.1, Lotjap_LotjaGi3g1v0035400.1, Lotjap_LotjaGi1g1v0600500.1, Lotjap_LotjaGi1g1v0587400_LC.1, Lotjap_LotjaGi1g1v0600300_LC.1, Lotjap_LotjaGi1g1v0730000.1, Lotjap_LotjaGi1g1v0615600.1, Lotjap_LotjaGi1g1v0596500.1, Lotjap_LotjaGi1g1v0615500_LC.1, Lotjap_LotjaGi3g1v0537000.1, Lotjap_LotjaGi6g1v0278800.2, Lotjap_LotjaGi4g1v0239200.1, Lotjap_LotjaGi4g1v0239300.1, Lotjap_LotjaG…	Lupalb_mRNA_Lalb_Chr12g0201651, Lupalb_mRNA_Lalb_Chr18g0051381, Lupalb_mRNA_Lalb_Chr05g0230151, Lupalb_mRNA_Lalb_Chr11g0073821	Lupang_rna_XM_019608898.1, Lupang_rna_XM_019563081.1, Lupang_rna_XM_019584131.1, Lupang_rna_XM_019563942.1, Lupang_rna_XM_019559862.1	Medtru_mRNA_MtrunA17Chr7g0243531, Medtru_mRNA_MtrunA17Chr2g0308131, Medtru_mRNA_MtrunA17Chr4g0008881, Medtru_mRNA_MtrunA17Chr4g0008891, Medtru_mRNA_MtrunA17Chr1g0210611, Medtru_mRNA_MtrunA17Chr8g0389411, Medtru_mRNA_MtrunA17Chr3g0105221, Medtru_mRNA_MtrunA17Chr4g0013771, Medtru_mRNA_MtrunA17Chr4g0013801, Medtru_mRNA_MtrunA17Chr4g0013651, Medtru_mRNA_MtrunA17Chr1g0169751, Medtru_mRNA_MtrunA17Chr7g…	Mucpru_QJKJ_CR513_44062.mrna, Mucpru_QJKJ_CR513_01818.mrna, Mucpru_QJKJ_CR513_10973.mrna, Mucpru_QJKJ_CR513_04473.mrna			Phavul_phavu.G19833.gnm1.ann1.Phvul.007G235100.1, Phavul_phavu.G19833.gnm1.ann1.Phvul.007G235200.1, Phavul_phavu.G19833.gnm1.ann1.Phvul.007G236000.1, Phavul_phavu.G19833.gnm1.ann1.Phvul.007G235400.1, Phavul_phavu.G19833.gnm1.ann1.Phvul.007G235500.1, Phavul_phavu.G19833.gnm1.ann1.Phvul.003G163000.1, Phavul_phavu.G19833.gnm1.ann1.Phvul.002G147500.1, Phavul_phavu.G19833.gnm1.ann1.Phvul.007G113100.1	Pissat_Psat3g123960.1, Pissat_Psat3g160640.1, Pissat_Psat3g134640.1, Pissat_Psat3g134600.1, Pissat_Psat0s3013g0120.1, Pissat_Psat0s3074g0080.1, Pissat_Psat1g045640.1, Pissat_Psat1g046680.1, Pissat_Psat0s1978g0200.1, Pissat_Psat1g018360.1, Pissat_Psat1g020840.1, Pissat_Psat6g012160.1, Pissat_Psat7g250160.1, Pissat_Psat7g250120.1, Pissat_Psat7g250080.1, Pissat_Psat3g106400.1, Pissat_Psat3g106480.1,…	Sesbis_QLOH_mrna.SESBI_43984, Sesbis_QLOH_mrna.SESBI_33684, Sesbis_QLOH_mrna.SESBI_38226	Spasub_QUWT_mrna.E2542_SST25124, Spasub_QUWT_mrna.E2542_SST24826, Spasub_QUWT_mrna.E2542_SST25030, Spasub_QUWT_mrna.E2542_SST28692, Spasub_QUWT_mrna.E2542_SST08978	Tripra_Tp57577_TGAC_v2_mRNA3463.v2, Tripra_Tp57577_TGAC_v2_mRNA12994.v2, Tripra_Tp57577_TGAC_v2_mRNA36099.v2, Tripra_Tp57577_TGAC_v2_mRNA24738.v2, Tripra_Tp57577_TGAC_v2_mRNA18290.v2, Tripra_Tp57577_TGAC_v2_mRNA5748.v2, Tripra_Tp57577_TGAC_v2_mRNA18302.v2, Tripra_Tp57577_TGAC_v2_mRNA28293.v2, Tripra_Tp57577_TGAC_v2_mRNA1591.v2, Tripra_Tp57577_TGAC_v2_mRNA9610.v2, Tripra_Tp57577_TGAC_v2_mRNA6653.v…	Trisub_gene_TSUD_259720, Trisub_gene_TSUD_259750, Trisub_gene_TSUD_260560, Trisub_gene_TSUD_206470, Trisub_gene_TSUD_239480, Trisub_gene_TSUD_313300, Trisub_gene_TSUD_315590, Trisub_gene_TSUD_163110, Trisub_gene_TSUD_163070, Trisub_gene_TSUD_163080, Trisub_gene_TSUD_163140, Trisub_gene_TSUD_142620, Trisub_gene_TSUD_143660, Trisub_gene_TSUD_124350, Trisub_gene_TSUD_261940, Trisub_gene_TSUD_261950,…	Vicfab_Vfaba.Hedin2.R1.4g181840.1, Vicfab_Vfaba.Hedin2.R1.4g182280.1, Vicfab_Vfaba.Hedin2.R1.5g052120.1, Vicfab_Vfaba.Hedin2.R1.2g203760.1, Vicfab_Vfaba.Hedin2.R1.4g019640.1, Vicfab_Vfaba.Hedin2.R1.2g258720.1, Vicfab_Vfaba.Hedin2.R1.2g258560.1, Vicfab_Vfaba.Hedin2.R1.6g079080.1, Vicfab_Vfaba.Hedin2.R1.Ung067920.1, Vicfab_Vfaba.Hedin2.R1.5g070560.1, Vicfab_Vfaba.Hedin2.R1.5g029720.1, Vicfab_Vfaba.…	Vigung_Vigun05g153800.1.v1.1, Vigung_Vigun05g156200.1.v1.1, Vigung_Vigun05g153700.1.v1.1, Vigung_Vigun07g053000.1.v1.1, Vigung_Vigun05g153900.1.v1.1, Vigung_Vigun05g156100.1.v1.1, Vigung_Vigun07g053200.1.v1.1, Vigung_Vigun05g153600.1.v1.1, Vigung_Vigun05g156400.1.v1.1, Vigung_Vigun05g165100.1.v1.1, Vigung_Vigun05g154000.1.v1.1, Vigung_Vigun05g153500.1.v1.1, Vigung_Vigun05g156500.1.v1.1, Vigung_Vi…	100.0	NA	IPR001128;IPR004963;IPR013187;IPR038718;IPR001810;IPR006527;IPR017451;IPR011047;IPR011043;IPR036396;IPR015915;IPR036047;IPR000330	F-box associated interaction domain;F-box associated domain, type 3;Cytochrome P450;F-box domain;Pectinacetylesterase/NOTUM;F-box-like domain superfamily;Quinoprotein alcohol dehydrogenase-like superfamily;SNF2, N-terminal;Kelch-type beta propeller;F-box associated domain, type 1;SNF2-like, N-terminal domain superfamily;Galactose oxidase/kelch, beta-propeller;Cytochrome P450 superfamily
N0.HOG0002389	Abrpre_rna_XM_027481767.1	Aeseve_Ae03g10240.1	Aradur_aradu.V14167.gnm1.ann1.Aradu.79V4L.1	Arahyp_arahy.Tifrunner.gnm2.ann1.QAV3X6.1, Arahyp_arahy.Tifrunner.gnm2.ann1.RBM7H9.1	Araipa_araip.K30076.gnm1.ann1.Araip.RE4FF.1		Cicari_cicar.ICC4958.gnm2.ann1.Ca_13784.1	Glymax_Glyma.11G238500.1.Wm82.a2.v1, Glymax_Glyma.18G018900.1.Wm82.a2.v1	Glysoj_rna_XM_028341209.1, Glysoj_rna_XM_028357839.1			Lupalb_mRNA_Lalb_Chr08g0231201	Lupang_rna_XM_019561098.1	Medtru_mRNA_MtrunA17Chr3g0124371				Phavul_phavu.G19833.gnm1.ann1.Phvul.001G250800.1	Pissat_Psat5g089000.2	Sesbis_QLOH_mrna.SESBI_43978	Spasub_QUWT_mrna.E2542_SST29700	Tripra_Tp57577_TGAC_v2_mRNA23669.v2	Trisub_gene_TSUD_392610	Vicfab_Vfaba.Hedin2.R1.2g118880.1	Vigung_Vigun01g235200.1.v1.1	86.36363636363636	NA	IPR001902;IPR002645;IPR011547;IPR036513;IPR018045	SLC26A/SulP transporter;SLC26A/SulP transporter domain;STAS domain superfamily;Sulphate anion transporter, conserved site;STAS domain
N0.HOG0002883	Abrpre_rna_XM_027490255.1						Cicari_cicar.ICC4958.gnm2.ann1.Ca_04820.1	Glymax_Glyma.12G100100.1.Wm82.a2.v1, Glymax_Glyma.06G303700.1.Wm82.a2.v1	Glysoj_rna_XM_028336901.1, Glysoj_rna_XM_028382446.1	Labpur_Lp001516g0002.1	Lotjap_LotjaGi3g1v0464900.1	Lupalb_mRNA_Lalb_Chr19g0135771, Lupalb_mRNA_Lalb_Chr01g0005611, Lupalb_mRNA_Lalb_Chr03g0028771	Lupang_rna_XM_019598223.1, Lupang_rna_XM_019558609.1, Lupang_rna_XM_019593389.1	Medtru_mRNA_MtrunA17Chr4g0024351	Mucpru_QJKJ_CR513_59996.mrna			Phavul_phavu.G19833.gnm1.ann1.Phvul.011G104700.1	Pissat_Psat7g158680.1	Sesbis_QLOH_mrna.SESBI_26642	Spasub_QUWT_mrna.E2542_SST09852	Tripra_Tp57577_TGAC_v2_mRNA4750.v2	Trisub_gene_TSUD_271100	Vicfab_Vfaba.Hedin2.R1.6g016560.1	Vigung_Vigun11g116000.1.v1.1	81.81818181818183	NA	IPR001356;IPR023393;IPR017970;IPR002913;IPR042160;IPR009057	Homeobox-like domain superfamily;START domain;Homeobox, conserved site;Homeobox domain;START-like domain superfamily;Homeobox-leucine zipper protein GLABRA2/ANL2/PDF2/ATML1-like
N0.HOG0012757	Abrpre_rna_XM_027506875.1, Abrpre_rna_XM_027506877.1	Aeseve_Ae05g05320.1	Aradur_aradu.V14167.gnm1.ann1.Aradu.PJ0EM.1	Arahyp_arahy.Tifrunner.gnm2.ann1.Y575WR.1, Arahyp_arahy.Tifrunner.gnm2.ann1.L17L5K.1	Araipa_araip.K30076.gnm1.ann1.Araip.Y0BV6.1			Glymax_Glyma.11G066000.1.Wm82.a2.v1, Glymax_Glyma.11G066400.1.Wm82.a2.v1, Glymax_Glyma.11G066100.1.Wm82.a2.v1, Glymax_Glyma.01G176500.1.Wm82.a2.v1, Glymax_Glyma.01G174400.1.Wm82.a2.v1, Glymax_Glyma.11G066300.1.Wm82.a2.v1	Glysoj_rna_XM_028333757.1, Glysoj_rna_XM_028333727.1, Glysoj_rna_XM_028333704.1, Glysoj_rna_XM_028386430.1, Glysoj_rna_XM_028333621.1		Lotjap_LotjaGi2g1v0391600.1, Lotjap_LotjaGi5g1v0078900.1, Lotjap_LotjaGi2g1v0391500.1	Lupalb_mRNA_Lalb_Chr05g0212911	Lupang_rna_XM_019591622.1, Lupang_rna_XM_019592203.1	Medtru_mRNA_MtrunA17Chr5g0403831	Mucpru_QJKJ_CR513_31338.mrna			Phavul_phavu.G19833.gnm1.ann1.Phvul.002G028200.1, Phavul_phavu.G19833.gnm1.ann1.Phvul.002G028300.1	Pissat_Psat2g160800.2	Sesbis_QLOH_mrna.SESBI_31047, Sesbis_QLOH_mrna.SESBI_39776, Sesbis_QLOH_mrna.SESBI_18254, Sesbis_QLOH_mrna.SESBI_18249, Sesbis_QLOH_mrna.SESBI_18256, Sesbis_QLOH_mrna.SESBI_15306	Spasub_QUWT_mrna.E2542_SST06657	Tripra_Tp57577_TGAC_v2_mRNA29648.v2	Trisub_gene_TSUD_233580	Vicfab_Vfaba.Hedin2.R1.1g361280.1	Vigung_Vigun02g133600.1.v1.1, Vigung_Vigun02g133500.1.v1.1, Vigung_Vigun02g133400.1.v1.1	90.90909090909092	MtPMT3_1|MtPLT3.3	IPR011701;IPR005829;IPR003663;IPR036259;IPR005828;IPR020846;IPR045262	Major facilitator superfamily;Major facilitator, sugar transporter-like;Sugar transport protein STP/Polyol transporter PLT, plant;MFS transporter superfamily;Sugar transporter, conserved site;Sugar/inositol transporter;Major facilitator superfamily domain
N0.HOG0013513	Abrpre_rna_XM_027502115.1						Cicari_cicar.ICC4958.gnm2.ann1.Ca_23056.1	Glymax_Glyma.09G192400.1.Wm82.a2.v1, Glymax_Glyma.07G084500.1.Wm82.a2.v1	Glysoj_rna_XM_028326158.1, Glysoj_rna_XM_028383959.1	Labpur_Lp000626g0010.1	Lotjap_LotjaGi2g1v0218700.1	Lupalb_mRNA_Lalb_Chr22g0352701, Lupalb_mRNA_Lalb_Chr14g0371621, Lupalb_mRNA_Lalb_Chr24g0397401	Lupang_rna_XM_019581081.1, Lupang_rna_XM_019592830.1	Medtru_mRNA_MtrunA17Chr6g0486011	Mucpru_QJKJ_CR513_35439.mrna			Phavul_phavu.G19833.gnm1.ann1.Phvul.004G165700.1	Pissat_Psat1g044240.1	Sesbis_QLOH_mrna.SESBI_17343, Sesbis_QLOH_mrna.SESBI_36766	Spasub_QUWT_mrna.E2542_SST30901	Tripra_Tp57577_TGAC_v2_mRNA10389.v2	Trisub_gene_TSUD_144590, Trisub_gene_TSUD_144580, Trisub_gene_TSUD_144600, Trisub_gene_TSUD_144610	Vicfab_Vfaba.Hedin2.R1.1g156480.1	Vigung_Vigun04g012800.1.v1.1	81.81818181818183	NA	IPR001876;IPR036443;IPR034870	TAF15/EWS/TLS family;Zinc finger, RanBP2-type;Zinc finger, RanBP2-type superfamily
N0.HOG0013618		Aeseve_Ae01g10850.1, Aeseve_Ae01g00020.1, Aeseve_Ae01g13490.1	Aradur_aradu.V14167.gnm1.ann1.Aradu.P6HAA.1	Arahyp_arahy.Tifrunner.gnm2.ann1.KDCW8S.1, Arahyp_arahy.Tifrunner.gnm2.ann1.CZ315L.1	Araipa_araip.K30076.gnm1.ann1.Araip.SN66M.1		Cicari_cicar.ICC4958.gnm2.ann1.Ca_25538.1, Cicari_cicar.ICC4958.gnm2.ann1.Ca_03679.1	Glymax_Glyma.18G049700.1.Wm82.a2.v1, Glymax_Glyma.11G201000.1.Wm82.a2.v1, Glymax_Glyma.18G049800.1.Wm82.a2.v1, Glymax_Glyma.18G050000.1.Wm82.a2.v1	Glysoj_rna_XM_028333615.1, Glysoj_rna_XM_028330717.1, Glysoj_rna_XM_028357814.1	Labpur_Lp000142g0066.1, Labpur_Lp000142g0065.1	Lotjap_LotjaGi5g1v0115300_LC.1, Lotjap_LotjaGi6g1v0046000_LC.1	Lupalb_mRNA_Lalb_Chr15g0085621, Lupalb_mRNA_Lalb_Chr04g0251611	Lupang_rna_XM_019584029.1, Lupang_rna_XM_019576879.1	Medtru_mRNA_MtrunA17Chr5g0433041	Mucpru_QJKJ_CR513_32244.mrna			Phavul_phavu.G19833.gnm1.ann1.Phvul.006G081200.1, Phavul_phavu.G19833.gnm1.ann1.Phvul.006G081300.1, Phavul_phavu.G19833.gnm1.ann1.Phvul.006G081400.1, Phavul_phavu.G19833.gnm1.ann1.Phvul.006G081500.1	Pissat_Psat0s3486g0040.1	Sesbis_QLOH_mrna.SESBI_12745, Sesbis_QLOH_mrna.SESBI_27834, Sesbis_QLOH_mrna.SESBI_43430	Spasub_QUWT_mrna.E2542_SST29347, Spasub_QUWT_mrna.E2542_SST29346	Tripra_Tp57577_TGAC_v2_mRNA13724.v2	Trisub_gene_TSUD_126800		Vigung_Vigun06g090100.1.v1.1, Vigung_Vigun06g090200.1.v1.1	90.90909090909092	NA	IPR036427;IPR001487;IPR011049	Bromodomain-like superfamily;Serralysin-like metalloprotease, C-terminal;Bromodomain
N0.HOG0015806	Abrpre_rna_XM_027512834.1	Aeseve_Ae07g00100.1	Aradur_aradu.V14167.gnm1.ann1.Aradu.46M2Y.1	Arahyp_arahy.Tifrunner.gnm2.ann1.V4BGUX.2, Arahyp_arahy.Tifrunner.gnm2.ann1.I65W25.2	Araipa_araip.K30076.gnm1.ann1.Araip.38X68.1		Cicari_cicar.ICC4958.gnm2.ann1.Ca_03225.1	Glymax_Glyma.02G311000.1.Wm82.a2.v1, Glymax_Glyma.14G001600.1.Wm82.a2.v1, Glymax_Glyma.06G000400.1.Wm82.a2.v1, Glymax_Glyma.04G000600.2.Wm82.a2.v1	Glysoj_rna_XM_028367189.1, Glysoj_rna_XM_028344043.1, Glysoj_rna_XM_028378628.1, Glysoj_rna_XM_028371380.1	Labpur_Lp010797g0005.1	Lotjap_LotjaGi1g1v0001500.1	Lupalb_mRNA_Lalb_Chr04g0246951, Lupalb_mRNA_Lalb_Chr10g0107661	Lupang_rna_XM_019580242.1, Lupang_rna_XM_019604304.1	Medtru_mRNA_MtrunA17Chr5g0448621	Mucpru_QJKJ_CR513_49725.mrna, Mucpru_QJKJ_CR513_60778.mrna			Phavul_phavu.G19833.gnm1.ann1.Phvul.008G291800.2, Phavul_phavu.G19833.gnm1.ann1.Phvul.009G115800.1	Pissat_Psat2g001120.2	Sesbis_QLOH_mrna.SESBI_18059	Spasub_QUWT_mrna.E2542_SST22003, Spasub_QUWT_mrna.E2542_SST04306	Tripra_Tp57577_TGAC_v2_mRNA19272.v2	Trisub_gene_TSUD_254660	Vicfab_Vfaba.Hedin2.R1.1g287760.1	Vigung_Vigun08g223600.1.v1.1, Vigung_Vigun09g278500.1.v1.1	100.0	MtNIN	IPR003035;IPR034891;IPR029016;IPR045012;IPR000270	GAF-like domain superfamily;Protein NLP;Protein NLP, PB1 domain;PB1 domain;RWP-RK domain
N0.HOG0016237	Abrpre_rna_XM_027508124.1						Cicari_cicar.ICC4958.gnm2.ann1.Ca_19990.1, Cicari_cicar.ICC4958.gnm2.ann1.Ca_20321.1, Cicari_cicar.ICC4958.gnm2.ann1.Ca_04268.1	Glymax_Glyma.08G230800.3.Wm82.a2.v1, Glymax_Glyma.09G078300.1.Wm82.a2.v1	Glysoj_rna_XM_028389009.1, Glysoj_rna_XM_028325443.1	Labpur_Lp001021g0005.1	Lotjap_LotjaGi5g1v0119400.1	Lupalb_mRNA_Lalb_Chr19g0132441	Lupang_rna_XM_019595485.1	Medtru_mRNA_MtrunA17Chr8g0355941	Mucpru_QJKJ_CR513_25540.mrna			Phavul_phavu.G19833.gnm1.ann1.Phvul.006G061200.1	Pissat_Psat6g101840.1	Sesbis_QLOH_mrna.SESBI_00834	Spasub_QUWT_mrna.E2542_SST04775	Tripra_Tp57577_TGAC_v2_mRNA23831.v2, Tripra_Tp57577_TGAC_v2_mRNA32625.v2	Trisub_gene_TSUD_355070	Vicfab_Vfaba.Hedin2.R1.3g171840.1	Vigung_Vigun06g068600.1.v1.1	81.81818181818183	NA	IPR021920	Protein of unknown function DUF3531
N0.HOG0017619	Abrpre_rna_XM_027475941.1	Aeseve_Ae02g13800.1	Aradur_aradu.V14167.gnm1.ann1.Aradu.HFG9L.1, Aradur_aradu.V14167.gnm1.ann1.Aradu.CGN9J.1, Aradur_aradu.V14167.gnm1.ann1.Aradu.8X6NF.1	Arahyp_arahy.Tifrunner.gnm2.ann1.UX1VFS.1, Arahyp_arahy.Tifrunner.gnm2.ann1.6A3TYM.1, Arahyp_arahy.Tifrunner.gnm2.ann1.SBV1ZL.1, Arahyp_arahy.Tifrunner.gnm2.ann1.GM5VKV.1, Arahyp_arahy.Tifrunner.gnm2.ann1.F9VS0T.1, Arahyp_arahy.Tifrunner.gnm2.ann1.14Z8E4.1			Cicari_cicar.ICC4958.gnm2.ann1.Ca_28255.1, Cicari_cicar.ICC4958.gnm2.ann1.Ca_06145.1	Glymax_Glyma.19G075000.1.Wm82.a2.v1	Glysoj_rna_EFG83_mgp001	Labpur_Lp001637g0026.1, Labpur_Lp197846g0001.1	Lotjap_LotjaGiM1v0002900.1	Lupalb_mRNA_Lalb_Chr00c24g0406951, Lupalb_mRNA_Lalb_Chr17g0337381	Lupang_rna_XM_019560829.1	Medtru_mRNA_MtrunA17MTg0490221	Mucpru_QJKJ_CR513_01585.mrna			Phavul_phavu.G19833.gnm1.ann1.Phvul.007G104600.1	Pissat_Psat0s922g0240.1			Tripra_Tp57577_TGAC_v2_mRNA40962.v2	Trisub_gene_TSUD_199090	Vicfab_Vfaba.Hedin2.R1.1g190320.1, Vicfab_Vfaba.Hedin2.R1.2g215800.1, Vicfab_Vfaba.Hedin2.R1.1g021000.1, Vicfab_Vfaba.Hedin2.R1.3g226600.1	Vigung_VigunL074700.1.v1.1	86.36363636363636	NA	IPR005679;IPR045062;IPR003557;IPR002541;IPR006032;IPR023798;IPR039428;IPR008688;IPR044988;IPR001133;IPR012340;IPR036823	Ribosomal protein uS12, bacterial-type;Small ribosomal subunit protein uS12;ATP synthase, F0 complex, subunit B/MI25;Cytochrome c-type biogenesis protein CcsA/CcmC;Cytochrome c assembly protein;ATP synthase, F0 complex, subunit MI25, plants;Cytochrome c-type biogenesis protein CcmC;Small ribosomal subunit protein uS7 domain;NADH-ubiquinone oxidoreductase chain 4L/Mnh complex subunit C1-like;Nucle…
N0.HOG0017997	Abrpre_rna_XM_027491578.1, Abrpre_rna_XM_027490751.1, Abrpre_rna_XM_027491357.1	Aeseve_Ae01g06120.1	Aradur_aradu.V14167.gnm1.ann1.Aradu.L3C1J.1	Arahyp_arahy.Tifrunner.gnm2.ann1.FT124Y.1, Arahyp_arahy.Tifrunner.gnm2.ann1.BJ32EB.1	Araipa_araip.K30076.gnm1.ann1.Araip.TJA70.1			Glymax_Glyma.17G180300.2.Wm82.a2.v1	Glysoj_rna_XM_028354660.1	Labpur_Lp005678g0008.1	Lotjap_LotjaGi1g1v0033100.1, Lotjap_LotjaGi4g1v0109300.1, Lotjap_LotjaGi4g1v0109400.1	Lupalb_mRNA_Lalb_Chr05g0226851	Lupang_rna_XM_019591179.1	Medtru_mRNA_MtrunA17Chr8g0374291, Medtru_mRNA_MtrunA17Chr8g0374301	Mucpru_QJKJ_CR513_33445.mrna, Mucpru_QJKJ_CR513_40999.mrna			Phavul_phavu.G19833.gnm1.ann1.Phvul.006G027800.1, Phavul_phavu.G19833.gnm1.ann1.Phvul.006G027900.1	Pissat_Psat4g088680.1	Sesbis_QLOH_mrna.SESBI_04121	Spasub_QUWT_mrna.E2542_SST20171, Spasub_QUWT_mrna.E2542_SST20172, Spasub_QUWT_mrna.E2542_SST20173	Tripra_Tp57577_TGAC_v2_mRNA31355.v2	Trisub_gene_TSUD_397270	Vicfab_Vfaba.Hedin2.R1.4g122480.1	Vigung_Vigun03g273200.1.v1.1	95.45454545454545	NA	IPR027417;IPR008808;IPR032675;IPR042197;IPR039203;IPR036537;IPR036388;IPR002182	Leucine-rich repeat domain superfamily;Powdery mildew resistance protein, RPW8 domain;Adaptor protein Cbl, N-terminal domain superfamily;Winged helix-like DNA-binding domain superfamily;NB-ARC;P-loop containing nucleoside triphosphate hydrolase;Disease resistance protein, RPW8-like;Apoptotic protease-activating factors, helical domain
N0.HOG0020188	Abrpre_rna_XM_027506804.1		Aradur_aradu.V14167.gnm1.ann1.Aradu.J7J24.1	Arahyp_arahy.Tifrunner.gnm2.ann1.XS8ZHY.1, Arahyp_arahy.Tifrunner.gnm2.ann1.AVQ9QZ.1	Araipa_araip.K30076.gnm1.ann1.Araip.F807A.1			Glymax_Glyma.11G030300.1.Wm82.a2.v1	Glysoj_rna_XM_028333430.1	Labpur_Lp000079g0161.1	Lotjap_LotjaGi2g1v0426500.1	Lupalb_mRNA_Lalb_Chr09g0324471, Lupalb_mRNA_Lalb_Chr05g0214611	Lupang_rna_XM_019565069.1, Lupang_rna_XM_019592182.1	Medtru_mRNA_MtrunA17Chr5g0398841, Medtru_mRNA_MtrunA17Chr5g0398821, Medtru_mRNA_MtrunA17Chr5g0398831				Phavul_phavu.G19833.gnm1.ann1.Phvul.002G060600.1	Pissat_Psat0s5204g0040.1, Pissat_Psat2g179200.1, Pissat_Psat2g179160.1	Sesbis_QLOH_mrna.SESBI_17555	Spasub_QUWT_mrna.E2542_SST07152	Tripra_Tp57577_TGAC_v2_mRNA20389.v2, Tripra_Tp57577_TGAC_v2_mRNA20369.v2	Trisub_gene_TSUD_231360	Vicfab_Vfaba.Hedin2.R1.1g382480.1, Vicfab_Vfaba.Hedin2.R1.1g382560.1, Vicfab_Vfaba.Hedin2.R1.1g382520.1	Vigung_Vigun02g169000.1.v1.1	86.36363636363636	MtnsLTP63;MtnsLTP61;MtnsLTP62	IPR016140;IPR036312;IPR043325	Bifunctional inhibitor/plant lipid transfer protein/seed storage helical domain;Bifunctional inhibitor/plant lipid transfer protein/seed storage helical domain superfamily;Alpha-Amylase Inhibitors (AAI), Lipid Transfer (LT) and Seed Storage (SS) Protein
N0.HOG0021126	Abrpre_rna_XM_027503928.1						Cicari_cicar.ICC4958.gnm2.ann1.Ca_08090.1	Glymax_Glyma.20G004000.1.Wm82.a2.v1, Glymax_Glyma.09G281700.1.Wm82.a2.v1	Glysoj_rna_XM_028366661.1, Glysoj_rna_XM_028392261.1	Labpur_Lp001270g0002.1	Lotjap_LotjaGi1g1v0195800_LC.3	Lupalb_mRNA_Lalb_Chr10g0095021	Lupang_rna_XM_019606107.1	Medtru_mRNA_MtrunA17Chr1g0163581, Medtru_mRNA_MtrunA17Chr1g0163591	Mucpru_QJKJ_CR513_17185.mrna			Phavul_phavu.G19833.gnm1.ann1.Phvul.003G282900.1	Pissat_Psat6g098720.2, Pissat_Psat2g041400.1, Pissat_Psat2g041480.1	Sesbis_QLOH_mrna.SESBI_01959, Sesbis_QLOH_mrna.SESBI_09528	Spasub_QUWT_mrna.E2542_SST05370	Tripra_Tp57577_TGAC_v2_mRNA5394.v2, Tripra_Tp57577_TGAC_v2_mRNA18077.v2, Tripra_Tp57577_TGAC_v2_mRNA8532.v2	Trisub_gene_TSUD_12760	Vicfab_Vfaba.Hedin2.R1.3g176520.4, Vicfab_Vfaba.Hedin2.R1.1g241120.3	Vigung_Vigun03g222600.1.v1.1, Vigung_Vigun02g004000.1.v1.1	81.81818181818183	NA	IPR012677;IPR035979;IPR000504	RNA-binding domain superfamily;RNA recognition motif domain;Nucleotide-binding alpha-beta plait domain superfamily
N0.HOG0022564	Abrpre_rna_XM_027499470.1	Aeseve_Ae07g13520.1	Aradur_aradu.V14167.gnm1.ann1.Aradu.6DH59.1, Aradur_aradu.V14167.gnm1.ann1.Aradu.27K7M.1, Aradur_aradu.V14167.gnm1.ann1.Aradu.3A44R.1	Arahyp_arahy.Tifrunner.gnm2.ann1.NCW9B6.1	Araipa_araip.K30076.gnm1.ann1.Araip.50SLA.1		Cicari_cicar.ICC4958.gnm2.ann1.Ca_17735.1	Glymax_Glyma.12G134100.1.Wm82.a2.v1, Glymax_Glyma.06G270600.1.Wm82.a2.v1	Glysoj_rna_XM_028382161.1	Labpur_Lp000732g0001.1		Lupalb_mRNA_Lalb_Chr03g0039591	Lupang_rna_XM_019570063.1, Lupang_rna_XM_019577418.1	Medtru_mRNA_MtrunA17Chr8g0389501	Mucpru_QJKJ_CR513_27212.mrna			Phavul_phavu.G19833.gnm1.ann1.Phvul.011G138200.1	Pissat_Psat7g188360.1	Sesbis_QLOH_mrna.SESBI_23472, Sesbis_QLOH_mrna.SESBI_33322	Spasub_QUWT_mrna.E2542_SST09606	Tripra_Tp57577_TGAC_v2_mRNA17798.v2	Trisub_gene_TSUD_273730	Vicfab_Vfaba.Hedin2.R1.6g018760.1	Vigung_Vigun11g080700.1.v1.1	95.45454545454545	NA	IPR045040;IPR029044;IPR021099	PORR family;Nucleotide-diphospho-sugar transferases;Plant organelle RNA recognition domain
N0.HOG0022818	Abrpre_rna_XM_027481687.1	Aeseve_Ae09g10610.1	Aradur_aradu.V14167.gnm1.ann1.Aradu.S9LIL.1	Arahyp_arahy.Tifrunner.gnm2.ann1.RHCF7T.1, Arahyp_arahy.Tifrunner.gnm2.ann1.IR5SC0.1	Araipa_araip.K30076.gnm1.ann1.Araip.1Q3SQ.1		Cicari_cicar.ICC4958.gnm2.ann1.Ca_12329.1	Glymax_Glyma.18G056500.1.Wm82.a2.v1, Glymax_Glyma.11G163200.1.Wm82.a2.v1	Glysoj_rna_XM_028356256.1, Glysoj_rna_XM_028333350.1	Labpur_Lp000020g0028.1		Lupalb_mRNA_Lalb_Chr20g0114651	Lupang_rna_XM_019586942.1, Lupang_rna_XM_019569663.1	Medtru_mRNA_MtrunA17Chr3g0106521	Mucpru_QJKJ_CR513_61315.mrna			Phavul_phavu.G19833.gnm1.ann1.Phvul.006G074700.1	Pissat_Psat5g152440.1	Sesbis_QLOH_mrna.SESBI_42464, Sesbis_QLOH_mrna.SESBI_45295	Spasub_QUWT_mrna.E2542_SST29277	Tripra_Tp57577_TGAC_v2_mRNA26558.v2	Trisub_gene_TSUD_125470	Vicfab_Vfaba.Hedin2.R1.2g058160.1	Vigung_Vigun06g082800.1.v1.1	95.45454545454545	NA	IPR032710;IPR009798	NTF2-like domain superfamily;Wound-induced protein Wun1-like
N0.HOG0022915	Abrpre_rna_XM_027480783.1		Aradur_aradu.V14167.gnm1.ann1.Aradu.PQW7I.1	Arahyp_arahy.Tifrunner.gnm2.ann1.RQ0VMS.1, Arahyp_arahy.Tifrunner.gnm2.ann1.7Z45GE.1	Araipa_araip.K30076.gnm1.ann1.Araip.13H0V.1		Cicari_cicar.ICC4958.gnm2.ann1.Ca_13315.1	Glymax_Glyma.04G189700.1.Wm82.a2.v1	Glysoj_rna_XM_028373541.1		Lotjap_LotjaGi1g1v0227300.1, Lotjap_LotjaGi1g1v0381400.1	Lupalb_mRNA_Lalb_Chr11g0069981, Lupalb_mRNA_Lalb_Chr11g0069991, Lupalb_mRNA_Lalb_Chr11g0069831, Lupalb_mRNA_Lalb_Chr11g0069851, Lupalb_mRNA_Lalb_Chr11g0069971	Lupang_rna_XM_019558731.1	Medtru_mRNA_MtrunA17Chr3g0116681	Mucpru_QJKJ_CR513_37429.mrna				Pissat_Psat5g117600.1	Sesbis_QLOH_mrna.SESBI_27427	Spasub_QUWT_mrna.E2542_SST02323	Tripra_Tp57577_TGAC_v2_mRNA36814.v2	Trisub_gene_TSUD_136740	Vicfab_Vfaba.Hedin2.R1.2g088760.1	Vigung_Vigun09g089500.1.v1.1	86.36363636363636	MtCYP71AP16	IPR017972;IPR001128;IPR002401;IPR036396	Cytochrome P450, conserved site;Cytochrome P450, E-class, group I;Cytochrome P450 superfamily;Cytochrome P450
N0.HOG0023450	Abrpre_rna_XM_027495473.1	Aeseve_Ae06g26120.1	Aradur_aradu.V14167.gnm1.ann1.Aradu.94QCG.1	Arahyp_arahy.Tifrunner.gnm2.ann1.1ZN0EE.1, Arahyp_arahy.Tifrunner.gnm2.ann1.U9NLF1.1	Araipa_araip.K30076.gnm1.ann1.Araip.2K5RT.1		Cicari_cicar.ICC4958.gnm2.ann1.Ca_06159.1, Cicari_cicar.ICC4958.gnm2.ann1.Ca_06372.1	Glymax_Glyma.08G355300.1.Wm82.a2.v1, Glymax_Glyma.18G171700.1.Wm82.a2.v1	Glysoj_rna_XM_028391525.1, Glysoj_rna_XM_028357789.1	Labpur_Lp009143g0022.1	Lotjap_LotjaGi1g1v0585700.1	Lupalb_mRNA_Lalb_Chr03g0041831	Lupang_rna_XM_019594904.1	Medtru_mRNA_MtrunA17Chr7g0237401	Mucpru_QJKJ_CR513_05960.mrna			Phavul_phavu.G19833.gnm1.ann1.Phvul.008G124200.1	Pissat_Psat3g144440.1			Tripra_Tp57577_TGAC_v2_mRNA15791.v2	Trisub_gene_TSUD_176280	Vicfab_Vfaba.Hedin2.R1.5g031520.1	Vigung_Vigun05g127500.1.v1.1	90.90909090909092	NA	IPR017441;IPR000719;IPR013757;IPR001245;IPR008271;IPR011009	DNA topoisomerase, type IIA, alpha-helical domain superfamily;Protein kinase, ATP binding site;Serine-threonine/tyrosine-protein kinase, catalytic domain;Protein kinase domain;Protein kinase-like domain superfamily;Serine/threonine-protein kinase, active site
N0.HOG0023687	Abrpre_rna_XM_027482215.1	Aeseve_Ae08g19140.1	Aradur_aradu.V14167.gnm1.ann1.Aradu.MWB7X.1	Arahyp_arahy.Tifrunner.gnm2.ann1.NWYI6Z.1, Arahyp_arahy.Tifrunner.gnm2.ann1.TB6E52.1	Araipa_araip.K30076.gnm1.ann1.Araip.MW13W.1		Cicari_cicar.ICC4958.gnm2.ann1.Ca_12792.1	Glymax_Glyma.04G166500.1.Wm82.a2.v1, Glymax_Glyma.06G196000.1.Wm82.a2.v1	Glysoj_rna_XM_028380752.1	Labpur_Lp000081g0042.1		Lupalb_mRNA_Lalb_Chr08g0235521	Lupang_rna_XM_019560716.1	Medtru_mRNA_MtrunA17Chr3g0091701, Medtru_mRNA_MtrunA17Chr3g0091731	Mucpru_QJKJ_CR513_42974.mrna			Phavul_phavu.G19833.gnm1.ann1.Phvul.009G185600.1	Pissat_Psat5g200960.1		Spasub_QUWT_mrna.E2542_SST02113	Tripra_Tp57577_TGAC_v2_mRNA12283.v2	Trisub_gene_TSUD_133070	Vicfab_Vfaba.Hedin2.R1.2g028080.1	Vigung_Vigun09g076200.1.v1.1	90.90909090909092	NA	IPR011990;IPR002885;IPR046960;IPR046848	Tetratricopeptide-like helical domain superfamily;Pentatricopeptide repeat;Pentatricopeptide repeat-containing protein At4g14850-like, plant;E motif
N0.HOG0023844	Abrpre_rna_XM_027512978.1		Aradur_aradu.V14167.gnm1.ann1.Aradu.D9DNB.1		Araipa_araip.K30076.gnm1.ann1.Araip.AZY85.1			Glymax_Glyma.17G073400.1.Wm82.a2.v1, Glymax_Glyma.02G204500.1.Wm82.a2.v1	Glysoj_rna_XM_028353719.1, Glysoj_rna_XM_028356067.1	Labpur_Lp000075g0046.1	Lotjap_LotjaGi4g1v0288300.1	Lupalb_mRNA_Lalb_Chr07g0179871, Lupalb_mRNA_Lalb_Chr12g0198721	Lupang_rna_XM_019597956.1	Medtru_mRNA_MtrunA17Chr4g0073901, Medtru_mRNA_MtrunA17Chr4g0073921	Mucpru_QJKJ_CR513_49594.mrna			Phavul_phavu.G19833.gnm1.ann1.Phvul.003G155600.1	Pissat_Psat0s2403g0160.1		Spasub_QUWT_mrna.E2542_SST19104	Tripra_Tp57577_TGAC_v2_mRNA25684.v2, Tripra_Tp57577_TGAC_v2_mRNA28526.v2	Trisub_gene_TSUD_201990	Vicfab_Vfaba.Hedin2.R1.4g225800.1	Vigung_Vigun03g372100.1.v1.1	81.81818181818183	MtENOD16|MtENODL27;MtENOD20|MtENODL28|MtPCY72	IPR003245;IPR008972;IPR041846;IPR039391	Early nodulin-like protein domain;Phytocyanin-like;Cupredoxin;Phytocyanin domain
N0.HOG0024203	Abrpre_rna_XM_027482501.1	Aeseve_Ae04g11670.1			Araipa_araip.K30076.gnm1.ann1.Araip.7Q0G8.1		Cicari_cicar.ICC4958.gnm2.ann1.Ca_01820.1	Glymax_Glyma.09G043700.1.Wm82.a2.v1, Glymax_Glyma.15G149400.1.Wm82.a2.v1	Glysoj_rna_XM_028392627.1, Glysoj_rna_XM_028346859.1	Labpur_Lp000027g0366.1	Lotjap_LotjaGi6g1v0250900.1	Lupalb_mRNA_Lalb_Chr15g0083431	Lupang_rna_XM_019583746.1	Medtru_mRNA_MtrunA17Chr2g0295781				Phavul_phavu.G19833.gnm1.ann1.Phvul.009G249200.1	Pissat_Psat1g155080.1	Sesbis_QLOH_mrna.SESBI_24136	Spasub_QUWT_mrna.E2542_SST01332	Tripra_Tp57577_TGAC_v2_mRNA23127.v2	Trisub_gene_TSUD_320490	Vicfab_Vfaba.Hedin2.R1.Ung087240.1	Vigung_Vigun09g013300.1.v1.1	86.36363636363636	NA	IPR011141;IPR012392;IPR016039;IPR013747;IPR013601;IPR002885;IPR011990	Beta-ketoacyl-[acyl-carrier-protein] synthase III, C-terminal;FAE1/Type III polyketide synthase-like protein;Tetratricopeptide-like helical domain superfamily;Pentatricopeptide repeat;Thiolase-like;Very-long-chain 3-ketoacyl-CoA synthase;Polyketide synthase, type III
N0.HOG0024206	Abrpre_rna_XM_027486590.1		Aradur_aradu.V14167.gnm1.ann1.Aradu.T0ZKV.1	Arahyp_arahy.Tifrunner.gnm2.ann1.449J5H.1, Arahyp_arahy.Tifrunner.gnm2.ann1.7HP585.1	Araipa_araip.K30076.gnm1.ann1.Araip.2M1DM.1		Cicari_cicar.ICC4958.gnm2.ann1.Ca_13095.1	Glymax_Glyma.18G077000.1.Wm82.a2.v1, Glymax_Glyma.08G329600.1.Wm82.a2.v1	Glysoj_rna_XM_028390317.1	Labpur_Lp003573g0029.1	Lotjap_LotjaGi6g1v0143000.1	Lupalb_mRNA_Lalb_Chr15g0082101	Lupang_rna_XM_019591524.1	Medtru_mRNA_MtrunA17Chr3g0102401				Phavul_phavu.G19833.gnm1.ann1.Phvul.006G057200.1	Pissat_Psat5g169480.1	Sesbis_QLOH_mrna.SESBI_01375		Tripra_Tp57577_TGAC_v2_mRNA24945.v2	Trisub_gene_TSUD_129120	Vicfab_Vfaba.Hedin2.R1.2g048720.1	Vigung_Vigun06g063400.1.v1.1	86.36363636363636	NA	IPR044981	Lysine-rich arabinogalactan protein AGP9/17/18
N0.HOG0024281	Abrpre_rna_XM_027508844.1						Cicari_cicar.ICC4958.gnm2.ann1.Ca_10019.1	Glymax_Glyma.20G191300.1.Wm82.a2.v1, Glymax_Glyma.10G198700.1.Wm82.a2.v1	Glysoj_rna_XM_028328282.1	Labpur_Lp000989g0057.1	Lotjap_LotjaGi5g1v0253300.1	Lupalb_mRNA_Lalb_Chr02g0151131	Lupang_rna_XM_019571232.1	Medtru_mRNA_MtrunA17Chr1g0197491	Mucpru_QJKJ_CR513_05457.mrna			Phavul_phavu.G19833.gnm1.ann1.Phvul.007G145600.1	Pissat_Psat6g173600.1	Sesbis_QLOH_mrna.SESBI_04762, Sesbis_QLOH_mrna.SESBI_26321	Spasub_QUWT_mrna.E2542_SST23246	Tripra_Tp57577_TGAC_v2_mRNA39090.v2	Trisub_gene_TSUD_37550, Trisub_gene_TSUD_37540	Vicfab_Vfaba.Hedin2.R1.3g107280.1	Vigung_Vigun07g191100.1.v1.1	81.81818181818183	MtRPG	IPR009050;IPR000971;IPR019448;IPR012292;IPR019824	Globin/Protoglobin;Globin;Leghaemoglobin, iron-binding site;NT-type C2 domain;Globin-like superfamily
N0.HOG0024286	Abrpre_rna_XM_027512598.1	Aeseve_Ae07g18910.1					Cicari_cicar.ICC4958.gnm2.ann1.Ca_24693.1	Glymax_Glyma.02G210600.1.Wm82.a2.v1, Glymax_Glyma.14G178200.1.Wm82.a2.v1	Glysoj_rna_XM_028356784.1, Glysoj_rna_XM_028344340.1	Labpur_Lp003456g0003.1	Lotjap_LotjaGi1g1v0141200.1	Lupalb_mRNA_Lalb_Chr10g0102581	Lupang_rna_XM_019604340.1	Medtru_mRNA_MtrunA17Chr5g0426871	Mucpru_QJKJ_CR513_40021.mrna			Phavul_phavu.G19833.gnm1.ann1.Phvul.008G177600.1	Pissat_Psat2g068400.1		Spasub_QUWT_mrna.E2542_SST20736	Tripra_Tp57577_TGAC_v2_mRNA3105.v2	Trisub_gene_TSUD_243770, Trisub_gene_TSUD_36000	Vicfab_Vfaba.Hedin2.R1.1g214600.1	Vigung_Vigun08g104800.1.v1.1	81.81818181818183	NA	IPR013083;IPR001841	Zinc finger, RING-type;Zinc finger, RING/FYVE/PHD-type
