## Supplementary material for "*Nissolia brasiliensis* as a non-nodulating model legume": Table S6

### Sheet: Percentage_UpDown
HOG (Nisbra)	HOG (Libourel et al)	Medtru	perc_nodp	medtru_annotation	Perc_NodUp	Perc_NodDown	IPR_terms	IPR_families
N0.HOG0015806	N0.HOG0004541	Medtru_mRNA_MtrunA17Chr5g0448621	100	MtNIN	1	0	IPR003035;IPR034891;IPR029016;IPR045012;IPR000270	GAF-like domain superfamily;Protein NLP;Protein NLP, PB1 domain;PB1 domain;RWP-RK domain
N0.HOG0000321	N0.HOG0005434	Medtru_mRNA_MtrunA17Chr7g0243531, Medtru_mRNA_MtrunA17Chr2g0308131, Medtru_mRNA_MtrunA17Chr4g0008881, Medtru_mRNA_MtrunA17Chr4g0008891, Medtru_mRNA_MtrunA17Chr1g0210611, Medtru_mRNA_MtrunA17Chr8g0389411, Medtru_mRNA_MtrunA17Chr3g0105221, Medtru_mRNA_MtrunA17Chr4g0013771, Medtru_mRNA_MtrunA17Chr4g0013801, Medtru_mRNA_MtrunA17Chr4g0013651, Medtru_mRNA_MtrunA17Chr1g0169751, Medtru_mRNA_MtrunA17Chr7g…	100	NA	0.4	0	IPR001128;IPR004963;IPR013187;IPR038718;IPR001810;IPR006527;IPR017451;IPR011047;IPR011043;IPR036396;IPR015915;IPR036047;IPR000330	F-box associated interaction domain;F-box associated domain, type 3;Cytochrome P450;F-box domain;Pectinacetylesterase/NOTUM;F-box-like domain superfamily;Quinoprotein alcohol dehydrogenase-like superfamily;SNF2, N-terminal;Kelch-type beta propeller;F-box associated domain, type 1;SNF2-like, N-terminal domain superfamily;Galactose oxidase/kelch, beta-propeller;Cytochrome P450 superfamily
N0.HOG0022818	N0.HOG0006200	Medtru_mRNA_MtrunA17Chr3g0106521	95.4545	NA	0.666667	0.111111	IPR032710;IPR009798	NTF2-like domain superfamily;Wound-induced protein Wun1-like
N0.HOG0017997	N0.HOG0000876	Medtru_mRNA_MtrunA17Chr8g0374291, Medtru_mRNA_MtrunA17Chr8g0374301	95.4545	NA	0.222222	0.888889	IPR027417;IPR008808;IPR032675;IPR042197;IPR039203;IPR036537;IPR036388;IPR002182	Leucine-rich repeat domain superfamily;Powdery mildew resistance protein, RPW8 domain;Adaptor protein Cbl, N-terminal domain superfamily;Winged helix-like DNA-binding domain superfamily;NB-ARC;P-loop containing nucleoside triphosphate hydrolase;Disease resistance protein, RPW8-like;Apoptotic protease-activating factors, helical domain
N0.HOG0022564	N0.HOG0005507	Medtru_mRNA_MtrunA17Chr8g0389501	95.4545	NA	0	0.125	IPR045040;IPR029044;IPR021099	PORR family;Nucleotide-diphospho-sugar transferases;Plant organelle RNA recognition domain
N0.HOG0012757	N0.HOG0001136	Medtru_mRNA_MtrunA17Chr5g0403831	90.9091	MtPMT3_1|MtPLT3.3	0.875	0.125	IPR011701;IPR005829;IPR003663;IPR036259;IPR005828;IPR020846;IPR045262	Major facilitator superfamily;Major facilitator, sugar transporter-like;Sugar transport protein STP/Polyol transporter PLT, plant;MFS transporter superfamily;Sugar transporter, conserved site;Sugar/inositol transporter;Major facilitator superfamily domain
N0.HOG0023687	N0.HOG0008885	Medtru_mRNA_MtrunA17Chr3g0091701, Medtru_mRNA_MtrunA17Chr3g0091731	90.9091	NA	0.333333	0	IPR011990;IPR002885;IPR046960;IPR046848	Tetratricopeptide-like helical domain superfamily;Pentatricopeptide repeat;Pentatricopeptide repeat-containing protein At4g14850-like, plant;E motif
N0.HOG0013618	N0.HOG0009706	Medtru_mRNA_MtrunA17Chr5g0433041	90.9091	NA	0.25	0.125	IPR036427;IPR001487;IPR011049	Bromodomain-like superfamily;Serralysin-like metalloprotease, C-terminal;Bromodomain
N0.HOG0023450	N0.HOG0006365	Medtru_mRNA_MtrunA17Chr7g0237401	90.9091	NA	0	0.375	IPR017441;IPR000719;IPR013757;IPR001245;IPR008271;IPR011009	DNA topoisomerase, type IIA, alpha-helical domain superfamily;Protein kinase, ATP binding site;Serine-threonine/tyrosine-protein kinase, catalytic domain;Protein kinase domain;Protein kinase-like domain superfamily;Serine/threonine-protein kinase, active site
N0.HOG0022915	N0.HOG0000143	Medtru_mRNA_MtrunA17Chr3g0116681	86.3636	MtCYP71AP16	0.888889	0.777778	IPR017972;IPR001128;IPR002401;IPR036396	Cytochrome P450, conserved site;Cytochrome P450, E-class, group I;Cytochrome P450 superfamily;Cytochrome P450
N0.HOG0002389	N0.HOG0003367	Medtru_mRNA_MtrunA17Chr3g0124371	86.3636	NA	0.777778	0.666667	IPR001902;IPR002645;IPR011547;IPR036513;IPR018045	SLC26A/SulP transporter;SLC26A/SulP transporter domain;STAS domain superfamily;Sulphate anion transporter, conserved site;STAS domain
N0.HOG0024206	N0.HOG0021187	Medtru_mRNA_MtrunA17Chr3g0102401	86.3636	NA	0.75	0.5	IPR044981	Lysine-rich arabinogalactan protein AGP9/17/18
N0.HOG0017619	N0.HOG0014759	Medtru_mRNA_MtrunA17MTg0490221	86.3636	NA	0.5	0	IPR005679;IPR045062;IPR003557;IPR002541;IPR006032;IPR023798;IPR039428;IPR008688;IPR044988;IPR001133;IPR012340;IPR036823	Ribosomal protein uS12, bacterial-type;Small ribosomal subunit protein uS12;ATP synthase, F0 complex, subunit B/MI25;Cytochrome c-type biogenesis protein CcsA/CcmC;Cytochrome c assembly protein;ATP synthase, F0 complex, subunit MI25, plants;Cytochrome c-type biogenesis protein CcmC;Small ribosomal subunit protein uS7 domain;NADH-ubiquinone oxidoreductase chain 4L/Mnh complex subunit C1-like;Nucle…
N0.HOG0020188	N0.HOG0008018	Medtru_mRNA_MtrunA17Chr5g0398841, Medtru_mRNA_MtrunA17Chr5g0398821, Medtru_mRNA_MtrunA17Chr5g0398831	86.3636	MtnsLTP63;MtnsLTP61;MtnsLTP62	0.444444	0.555556	IPR016140;IPR036312;IPR043325	Bifunctional inhibitor/plant lipid transfer protein/seed storage helical domain;Bifunctional inhibitor/plant lipid transfer protein/seed storage helical domain superfamily;Alpha-Amylase Inhibitors (AAI), Lipid Transfer (LT) and Seed Storage (SS) Protein
N0.HOG0024203	N0.HOG0018100	Medtru_mRNA_MtrunA17Chr2g0295781	86.3636	NA	0	0	IPR011141;IPR012392;IPR016039;IPR013747;IPR013601;IPR002885;IPR011990	Beta-ketoacyl-[acyl-carrier-protein] synthase III, C-terminal;FAE1/Type III polyketide synthase-like protein;Tetratricopeptide-like helical domain superfamily;Pentatricopeptide repeat;Thiolase-like;Very-long-chain 3-ketoacyl-CoA synthase;Polyketide synthase, type III
N0.HOG0023844	N0.HOG0022714	Medtru_mRNA_MtrunA17Chr4g0073901, Medtru_mRNA_MtrunA17Chr4g0073921	81.8182	MtENOD16|MtENODL27;MtENOD20|MtENODL28|MtPCY72	1	0	IPR003245;IPR008972;IPR041846;IPR039391	Early nodulin-like protein domain;Phytocyanin-like;Cupredoxin;Phytocyanin domain
N0.HOG0024286	N0.HOG0020957	Medtru_mRNA_MtrunA17Chr5g0426871	81.8182	NA	1	0	IPR013083;IPR001841	Zinc finger, RING-type;Zinc finger, RING/FYVE/PHD-type
N0.HOG0024281	N0.HOG0005576	Medtru_mRNA_MtrunA17Chr1g0197491	81.8182	MtRPG	0.777778	0.333333	IPR009050;IPR000971;IPR019448;IPR012292;IPR019824	Globin/Protoglobin;Globin;Leghaemoglobin, iron-binding site;NT-type C2 domain;Globin-like superfamily
N0.HOG0021126	N0.HOG0005375	Medtru_mRNA_MtrunA17Chr1g0163581, Medtru_mRNA_MtrunA17Chr1g0163591	81.8182	NA	0.333333	0.166667	IPR012677;IPR035979;IPR000504	RNA-binding domain superfamily;RNA recognition motif domain;Nucleotide-binding alpha-beta plait domain superfamily
N0.HOG0002883	N0.HOG0001523	Medtru_mRNA_MtrunA17Chr4g0024351	81.8182	NA	0.222222	0.333333	IPR001356;IPR023393;IPR017970;IPR002913;IPR042160;IPR009057	Homeobox-like domain superfamily;START domain;Homeobox, conserved site;Homeobox domain;START-like domain superfamily;Homeobox-leucine zipper protein GLABRA2/ANL2/PDF2/ATML1-like
N0.HOG0016237	N0.HOG0014068	Medtru_mRNA_MtrunA17Chr8g0355941	81.8182	NA	0.111111	0	IPR021920	Protein of unknown function DUF3531
N0.HOG0013513	N0.HOG0010653	Medtru_mRNA_MtrunA17Chr6g0486011	81.8182	NA	0	0	IPR001876;IPR036443;IPR034870	TAF15/EWS/TLS family;Zinc finger, RanBP2-type;Zinc finger, RanBP2-type superfamily

### Sheet: Heatmap
HOG	N0.HOG0000321	N0.HOG0002389	N0.HOG0002883	N0.HOG0012757	N0.HOG0013513	N0.HOG0013618	N0.HOG0015806	N0.HOG0016237	N0.HOG0017619	N0.HOG0017997	N0.HOG0020188	N0.HOG0021126	N0.HOG0022564	N0.HOG0022818	N0.HOG0022915	N0.HOG0023450	N0.HOG0023687	N0.HOG0023844	N0.HOG0024203	N0.HOG0024206	N0.HOG0024281	N0.HOG0024286
Casaus	0	0	0	0	0	0	0	0	0	0	0	0	0	0	0	0	0	0	0	0	0	0
Lupalb	1	1	1	1	1	1	1	1	1	1	1	1	1	1	1	1	1	1	1	1	1	1
Lupang	1	1	1	1	1	1	1	1	1	1	1	1	1	1	1	1	1	1	1	1	1	1
Nissch	0	0	0	0	0	0	0	0	0	0	0	0	0	0	0	0	0	0	0	0	0	0
Nisbra	0	0	0	0	0	0	0	0	0	0	0	0	0	0	0	0	0	0	0	0	0	0
Aeseve	1	1	0	1	0	1	1	0	1	1	0	0	1	1	0	1	1	0	1	0	0	1
Araipa	1	1	0	1	0	1	1	0	0	1	1	0	1	1	1	1	1	1	1	1	0	0
Arahyp	1	1	0	1	0	1	1	0	1	1	1	0	1	1	1	1	1	0	0	1	0	0
Aradur	1	1	0	1	0	1	1	0	1	1	1	0	1	1	1	1	1	1	0	1	0	0
Sesbis	1	1	1	1	1	1	1	1	0	1	1	1	1	1	1	0	0	0	1	1	1	0
Lotjap	1	0	1	1	1	1	1	1	1	1	1	1	0	0	1	1	0	1	1	1	1	1
Pissat	1	1	1	1	1	1	1	1	1	1	1	1	1	1	1	1	1	1	1	1	1	1
Vicfab	1	1	1	1	1	0	1	1	1	1	1	1	1	1	1	1	1	1	1	1	1	1
Medtru	1	1	1	1	1	1	1	1	1	1	1	1	1	1	1	1	1	1	1	1	1	1
Tripra	1	1	1	1	1	1	1	1	1	1	1	1	1	1	1	1	1	1	1	1	1	1
Trisub	1	1	1	1	1	1	1	1	1	1	1	1	1	1	1	1	1	1	1	1	1	1
Cicari	1	1	1	0	1	1	1	1	1	0	0	1	1	1	1	1	1	0	1	1	1	1
Abrpre	1	1	1	1	1	0	1	1	1	1	1	1	1	1	1	1	1	1	1	1	1	1
Spasub	1	1	1	1	1	1	1	1	0	1	1	1	1	1	1	0	1	1	1	0	1	1
Mucpru	1	0	1	1	1	1	1	1	1	1	0	1	1	1	1	1	1	1	0	0	1	1
Glymax	1	1	1	1	1	1	1	1	1	1	1	1	1	1	1	1	1	1	1	1	1	1
Glysoj	1	1	1	1	1	1	1	1	1	1	1	1	1	1	1	1	1	1	1	1	1	1
Vigung	1	1	1	1	1	1	1	1	1	1	1	1	1	1	1	1	1	1	1	1	1	1
Phavul	1	1	1	1	1	1	1	1	1	1	1	1	1	1	0	1	1	1	1	1	1	1
Labpur	1	0	1	0	1	1	1	1	1	1	1	1	1	1	0	1	1	1	1	1	1	1

### Sheet: RowAnnot
HOG	Symbiosis
Casaus	AMS_only
Lupalb	RNS_only
Lupang	RNS_only
Nissch	AMS_only
Nisbra	AMS_only
Aeseve	AMS_RNS
Araipa	AMS_RNS
Arahyp	AMS_RNS
Aradur	AMS_RNS
Sesbis	AMS_RNS
Lotjap	AMS_RNS
Pissat	AMS_RNS
Vicfab	AMS_RNS
Medtru	AMS_RNS
Tripra	AMS_RNS
Trisub	AMS_RNS
Cicari	AMS_RNS
Abrpre	AMS_RNS
Spasub	AMS_RNS
Mucpru	AMS_RNS
Glymax	AMS_RNS
Glysoj	AMS_RNS
Vigung	AMS_RNS
Phavul	AMS_RNS
Labpur	AMS_RNS

### Sheet: Annot
HOG	N0.HOG0000321	N0.HOG0002389	N0.HOG0002883	N0.HOG0012757	N0.HOG0013513	N0.HOG0013618	N0.HOG0015806	N0.HOG0016237	N0.HOG0017619	N0.HOG0017997	N0.HOG0020188	N0.HOG0021126	N0.HOG0022564	N0.HOG0022818	N0.HOG0022915	N0.HOG0023450	N0.HOG0023687	N0.HOG0023844	N0.HOG0024203	N0.HOG0024206	N0.HOG0024281	N0.HOG0024286
Perc_NodUp	0.4	0.777778	0.222222	0.875	0	0.25	1	0.111111	0.5	0.222222	0.444444	0.333333	0	0.666667	0.888889	0	0.333333	1	0	0.75	0.777778	1
Perc_NodDown	0	0.666667	0.333333	0.125	0	0.125	0	0	0	0.888889	0.555556	0.166667	0.125	0.111111	0.777778	0.375	0	0	0	0.5	0.333333	0

### Sheet: Up
HOG (Libourel et al)	HOG (Nisbra)	Acronym	Category	Description	Mean number of genes in HOG	Mean number of genes for the 9 Nod species with DEGs	Percentage of Nod species in HOG	Percentage of nonNod species in HOG	Node_label_Up	Ranking_Up	Sampling_percentage_Up	Percentage up	Nb up	Nb 0	Nb ns	Aeseve_WSR_Up	Arahyp_WSR_Up	Datglo_WSR_Up	Hiprha_WSR_Up	Lotjap_WSR_Up	Lupalb_WSR_Up	Medtru_WSR_Up	Mimpud_WSR_Up	Parand_WSR_Up	Mimpud_NF_Up	Mimpud_NFix_Up	Mimpud_nifH_Up	Mimpud_NodInfOrganogenesis_Up	Mimpud_Persist_Up	Mimpud_Release_Up	Medtru_FI_Up	Medtru_FIId_Up	Medtru_FIIp_Up	Medtru_IZ_Up	Medtru_Lateralroot_Up	Medtru_Myc_Up	Lotjap_Myc_Up
N0.HOG0004541	N0.HOG0015806	NIN	Nodule organogenesis	Putative transcription factor Nin-like family	1.4	1.56	100	45.45	N1	100	0.7	1	9	0	0	1	2	1	3	1	2	1	2	1	Up		Up	Up	Up		Up
N0.HOG0020957	N0.HOG0024286			Putative transcription factor C2H2 family	1.4	1.25	35.71	0	N7	100	0.8	1	4	5	0	1	0	0	0	1	2	1	0	0							Up
N0.HOG0022714	N0.HOG0023844	ENOD16,ENOD20		Early nodulin-16,Early nodulin-20	1.5	1.33	28.57	0	N21	100	2.5	1	3	6	0	0	0	0	0	1	1	2	0	0							Up	Up		Up		Up
N0.HOG0022714	N0.HOG0023844	ENOD16,ENOD20		Early nodulin-16,Early nodulin-20	1.5	1.33	28.57	0	Lupalb	100	5.4	1	3	6	0	0	0	0	0	1	1	2	0	0							Up	Up		Up		Up
N0.HOG0021187	N0.HOG0024206			hypothetical protein	1.4	1.25	35.71	0	N21	62.5	2	0.75	3	5	1	0	1	0	0	1	ns	1	0	0							Up				Up		Up
N0.HOG0021187	N0.HOG0024206			hypothetical protein	1.4	1.25	35.71	0	Arahyp	62.5	18.8	0.75	3	5	1	0	1	0	0	1	ns	1	0	0							Up				Up		Up
N0.HOG0003367	N0.HOG0002389	SULTR2.1		Putative SLC26A/SulP transporter	1.79	2.33	92.86	90.91	N1	59.26	1	0.777778	7	0	2	2	2	ns	2	1	1	2	2	ns	Up		Up	Up	Up	Up	Up			Up
N0.HOG0001136	N0.HOG0012757			Putative major facilitator, sugar transporter, major facilitator superfamily	2.44	3.25	92.86	100	N1	54.85	3.4	0.875	7	1	1	2	3	ns	0	4	1	2	2	1			Up	Up	Up	Up	Up	Up	Up			Up	Up
N0.HOG0006200	N0.HOG0022818			Putative wound-induced protein, Wun1	2.04	2.22	100	100	N1	44.44	1.4	0.666667	6	0	3	1	1	ns	1	1	ns	4	ns	2							Up	Up	Up	Up	Up	Up	Up
N0.HOG0005576	N0.HOG0024281	RPG,RPG-like	Rhizobial infection	hypothetical protein,Putative transcription factor bZIP family	2.42	2.44	100	90.91	N1	44.44	4.7	0.777778	7	0	2	ns	ns	1	1	2	1	1	3	1	Up		Up	Up	Up	Up			Up	Up		Up
N0.HOG0014759	N0.HOG0017619				2.07	2.5	57.14	45.45	N22	41.67	9.1	0.5	3	3	3	1	ns	ns	0	0	1	ns	1	0			Up		Up
N0.HOG0014759	N0.HOG0017619				2.07	2.5	57.14	45.45	Lupalb	41.67	21.5	0.5	3	3	3	1	ns	ns	0	0	1	ns	1	0			Up		Up
N0.HOG0014759	N0.HOG0017619				2.07	2.5	57.14	45.45	Mimpud	41.67	13.4	0.5	3	3	3	1	ns	ns	0	0	1	ns	1	0			Up		Up
N0.HOG0008018	N0.HOG0020188	nsLTP60,nsLTP61,nsLTP62,nsLTP63		Putative bifunctional inhibitor/plant lipid transfer protein/seed storage helical	1.72	2.33	100	90.91	N3	34.26	0	0.444444	4	0	5	ns	ns	1	ns	ns	ns	3	1	1			Up						Up	Up			Up
N0.HOG0008018	N0.HOG0020188	nsLTP60,nsLTP61,nsLTP62,nsLTP63		Putative bifunctional inhibitor/plant lipid transfer protein/seed storage helical	1.72	2.33	100	90.91	Medtru	34.26	30.5	0.444444	4	0	5	ns	ns	1	ns	ns	ns	3	1	1			Up						Up	Up			Up
N0.HOG0008018	N0.HOG0020188	nsLTP60,nsLTP61,nsLTP62,nsLTP63		Putative bifunctional inhibitor/plant lipid transfer protein/seed storage helical	1.72	2.33	100	90.91	Mimpud	34.26	12.5	0.444444	4	0	5	ns	ns	1	ns	ns	ns	3	1	1			Up						Up	Up			Up
N0.HOG0005434	N0.HOG0000321			Putative F-box domain-containing protein,,hypothetical protein	8.43	6.4	42.86	9.09	Aeseve	26.67	2.6	0.4	2	4	3	1	ns	0	0	ns	ns	3	0	0											Up		Up
N0.HOG0005434	N0.HOG0000321			Putative F-box domain-containing protein,,hypothetical protein	8.43	6.4	42.86	9.09	Medtru	26.67	3	0.4	2	4	3	1	ns	0	0	ns	ns	3	0	0											Up		Up
N0.HOG0008885	N0.HOG0023687			Putative tetratricopeptide-like helical domain-containing protein	1.67	2.17	50	63.64	N22	22.22	9.2	0.333333	2	3	4	2	1	ns	0	0	ns	ns	ns	0									Up	Up
N0.HOG0009706	N0.HOG0013618			Putative chromatin remodeler Bromodomain family	1.81	1.75	92.86	72.73	Aeseve	18.75	11.2	0.25	2	1	6	1	ns	ns	ns	0	ns	ns	1	ns			Up			Up
N0.HOG0009706	N0.HOG0013618			Putative chromatin remodeler Bromodomain family	1.81	1.75	92.86	72.73	Mimpud	18.75	27.8	0.25	2	1	6	1	ns	ns	ns	0	ns	ns	1	ns			Up			Up
N0.HOG0000143	N0.HOG0022915			Putative premnaspirodiene oxygenase,Putative cytochrome P450,Putative tabersonine 16-hydroxylase,Putative germacrene A hydroxylase	17.96	24.44	100	81.82	N1	16.89	97.7	0.888889	8	0	1	9	6	1	ns	6	1	5	5	1	Up	Up	Up	Up	Up	Up	Up	Up	Up	Up	Up	Up	Up
N0.HOG0005375	N0.HOG0021126			Putative nucleotide-binding alpha-beta plait domain-containing protein,Putative nucleotide-binding alpha-beta plait domain, NUCL, RNA recognition motif 1,hypothetical protein	3.78	4.5	50	18.18	N21	12.5	9.2	0.333333	2	3	4	ns	ns	0	0	1	ns	1	ns	0										Up	Up
N0.HOG0014068	N0.HOG0016237			hypothetical protein	1.15	1.22	100	100	Datglo	11.11	9.3	0.111111	1	0	8	ns	ns	1	ns	ns	ns	ns	ns	ns
N0.HOG0000876	N0.HOG0017997			Putative powdery mildew resistance protein, RPW8,Putative P-loop containing nucleoside triphosphate hydrolase, leucine-rich repeat domain, L,,Putative transcription factor interactor and regulator LIM family,hypothetical protein,Putative leucine-rich repeat domain, L domain-containing protein	6.44	7.11	100	90.91	Arahyp	8.64	17.8	0.222222	2	0	7	ns	4	ns	ns	ns	ns	7	ns	ns			Up						Up	Up	Up	Up	Up
N0.HOG0000876	N0.HOG0017997			Putative powdery mildew resistance protein, RPW8,Putative P-loop containing nucleoside triphosphate hydrolase, leucine-rich repeat domain, L,,Putative transcription factor interactor and regulator LIM family,hypothetical protein,Putative leucine-rich repeat domain, L domain-containing protein	6.44	7.11	100	90.91	Medtru	8.64	11.2	0.222222	2	0	7	ns	4	ns	ns	ns	ns	7	ns	ns			Up						Up	Up	Up	Up	Up
N0.HOG0001523	N0.HOG0002883			Putative transcription factor & lipid binding HD-SAD family	2.32	2.89	92.86	100	Lupalb	5.56	24	0.222222	2	0	7	ns	ns	ns	ns	ns	1	ns	1	ns			Up		Up	Up
N0.HOG0001523	N0.HOG0002883			Putative transcription factor & lipid binding HD-SAD family	2.32	2.89	92.86	100	Mimpud	5.56	36.3	0.222222	2	0	7	ns	ns	ns	ns	ns	1	ns	1	ns			Up		Up	Up
N0.HOG0000845	N0.HOG0000321			Putative F-box domain-containing protein,Putative F-box associated interaction domain-containing protein,hypothetical protein,Putative F-box domain, galactose oxidase/kelch, beta-propeller, F-box associated interaction,Putative F-box domain, galactose oxidase/kelch, beta-propeller, kelch-type beta propeller,Putative F-box associated domain, type 1,Putative F-box domain, galactose oxidase/kelch, b…	33.4	55	28.57	9.09	Medtru	0.83	75.1	0.333333	1	6	2	0	0	0	0	ns	ns	4	0	0							Up	Up	Up			Up
N0.HOG0010653	N0.HOG0013513			Putative Zinc finger, RanBP2-type	1.44	1.56	92.86	100		0		0	0	0	9	ns	ns	ns	ns	ns	ns	ns	ns	ns										Up			Up
N0.HOG0005507	N0.HOG0022564			Putative plant organelle RNA recognition domain-containing protein	1.29	1	92.86	63.64		0		0	0	1	8	ns	ns	ns	ns	0	ns	ns	ns	ns
N0.HOG0006365	N0.HOG0023450			Putative protein kinase RLK-Pelle-RLCK-VIIa-1 family	2.17	2.88	85.71	100		0		0	0	1	8	ns	ns	ns	ns	ns	ns	ns	0	ns													Up
N0.HOG0018100	N0.HOG0024203			Putative very-long-chain 3-oxoacyl-CoA synthase	1.17	1	57.14	27.27		0		0	0	5	4	ns	0	0	0	ns	ns	ns	0	0

### Sheet: Down
HOG (Libourel et al)	HOG (Nisbra)	Acronym	Category	Description	Mean number of genes in HOG	Mean number of genes for the 9 Nod species with DEGs	Percentage of Nod species in HOG	Percentage of nonNod species in HOG	Node_label_Down	Ranking_Down	Sampling_percentage_Down	Percentage Down	Nb Down	Nb 0	Nb ns	Aeseve_WSR_Down	Arahyp_WSR_Down	Datglo_WSR_Down	Hiprha_WSR_Down	Lotjap_WSR_Down	Lupalb_WSR_Down	Medtru_WSR_Down	Mimpud_WSR_Down	Parand_WSR_Down
N0.HOG0005576	N0.HOG0024281	RPG,RPG-like	Rhizobial infection	hypothetical protein,Putative transcription factor bZIP family	2.42	2.44	100	90.91	N22	18.52	4.7	0.333333	3	0	6	1	1	ns	ns	ns	ns	ns	2	ns
N0.HOG0005576	N0.HOG0024281	RPG,RPG-like	Rhizobial infection	hypothetical protein,Putative transcription factor bZIP family	2.42	2.44	100	90.91	Mimpud	18.52	76.9	0.333333	3	0	6	1	1	ns	ns	ns	ns	ns	2	ns
N0.HOG0000143	N0.HOG0022915			Putative premnaspirodiene oxygenase,Putative cytochrome P450,Putative tabersonine 16-hydroxylase,Putative germacrene A hydroxylase	17.96	24.44	100	81.82	N1	29.13	97.7	0.777778	7	0	2	4	12	ns	ns	12	3	29	24	4
N0.HOG0006200	N0.HOG0022818			Putative wound-induced protein, Wun1	2.04	2.22	100	100	Aeseve	7.41	24	0.111111	1	0	8	2	ns	ns	ns	ns	ns	ns	ns	ns
N0.HOG0008018	N0.HOG0020188	nsLTP60,nsLTP61,nsLTP62,nsLTP63		Putative bifunctional inhibitor/plant lipid transfer protein/seed storage helical	1.72	2.33	100	90.91	N7	33.33	7.3	0.555556	5	0	4	ns	3	1	ns	2	2	1	ns	ns
N0.HOG0008018	N0.HOG0020188	nsLTP60,nsLTP61,nsLTP62,nsLTP63		Putative bifunctional inhibitor/plant lipid transfer protein/seed storage helical	1.72	2.33	100	90.91	Datglo	33.33	30.8	0.555556	5	0	4	ns	3	1	ns	2	2	1	ns	ns
N0.HOG0000876	N0.HOG0017997			Putative powdery mildew resistance protein, RPW8,Putative P-loop containing nucleoside triphosphate hydrolase, leucine-rich repeat domain, L,,Putative transcription factor interactor and regulator LIM family,hypothetical protein,Putative leucine-rich repeat domain, L domain-containing protein	6.44	7.11	100	90.91	N1	37.1	37.9	0.888889	8	0	1	1	5	1	ns	2	2	16	2	1
N0.HOG0001523	N0.HOG0002883			Putative transcription factor & lipid binding HD-SAD family	2.32	2.89	92.86	100	Aeseve	12.04	10.6	0.333333	3	0	6	1	ns	ns	ns	ns	ns	ns	1	1
N0.HOG0001523	N0.HOG0002883			Putative transcription factor & lipid binding HD-SAD family	2.32	2.89	92.86	100	Mimpud	12.04	56.8	0.333333	3	0	6	1	ns	ns	ns	ns	ns	ns	1	1
N0.HOG0001523	N0.HOG0002883			Putative transcription factor & lipid binding HD-SAD family	2.32	2.89	92.86	100	Parand	12.04	34.1	0.333333	3	0	6	1	ns	ns	ns	ns	ns	ns	1	1
N0.HOG0003367	N0.HOG0002389	SULTR2.1		Putative SLC26A/SulP transporter	1.79	2.33	92.86	90.91	N1	48.15	3.1	0.666667	6	0	3	1	1	1	ns	ns	2	ns	4	1
N0.HOG0006365	N0.HOG0023450			Putative protein kinase RLK-Pelle-RLCK-VIIa-1 family	2.17	2.88	85.71	100	Aeseve	12.5	14.6	0.375	3	1	5	1	ns	1	ns	1	ns	ns	0	ns
N0.HOG0006365	N0.HOG0023450			Putative protein kinase RLK-Pelle-RLCK-VIIa-1 family	2.17	2.88	85.71	100	Datglo	12.5	28.9	0.375	3	1	5	1	ns	1	ns	1	ns	ns	0	ns
N0.HOG0006365	N0.HOG0023450			Putative protein kinase RLK-Pelle-RLCK-VIIa-1 family	2.17	2.88	85.71	100	Lotjap	12.5	16.1	0.375	3	1	5	1	ns	1	ns	1	ns	ns	0	ns
N0.HOG0005507	N0.HOG0022564			Putative plant organelle RNA recognition domain-containing protein	1.29	1	92.86	63.64	Mimpud	12.5	25.1	0.125	1	1	7	ns	ns	ns	ns	0	ns	ns	1	ns
N0.HOG0009706	N0.HOG0013618			Putative chromatin remodeler Bromodomain family	1.81	1.75	92.86	72.73	Datglo	12.5	11.3	0.125	1	1	7	ns	ns	1	ns	0	ns	ns	ns	ns
N0.HOG0001136	N0.HOG0012757			Putative major facilitator, sugar transporter, major facilitator superfamily	2.44	3.25	92.86	100	Parand	6.25	24.6	0.125	1	1	7	ns	ns	ns	0	ns	ns	ns	ns	1
N0.HOG0021187	N0.HOG0024206			hypothetical protein	1.4	1.25	35.71	0	Arahyp	50	31.1	0.5	2	5	2	0	2	0	0	ns	1	ns	0	0
N0.HOG0021187	N0.HOG0024206			hypothetical protein	1.4	1.25	35.71	0	Lupalb	50	9.1	0.5	2	5	2	0	2	0	0	ns	1	ns	0	0
N0.HOG0005375	N0.HOG0021126			Putative nucleotide-binding alpha-beta plait domain-containing protein,Putative nucleotide-binding alpha-beta plait domain, NUCL, RNA recognition motif 1,hypothetical protein	3.78	4.5	50	18.18	Medtru	4.17	37.6	0.166667	1	3	5	ns	ns	0	0	ns	ns	1	ns	0
N0.HOG0000845	N0.HOG0000321			Putative F-box domain-containing protein,Putative F-box associated interaction domain-containing protein,hypothetical protein,Putative F-box domain, galactose oxidase/kelch, beta-propeller, F-box associated interaction,Putative F-box domain, galactose oxidase/kelch, beta-propeller, kelch-type beta propeller,Putative F-box associated domain, type 1,Putative F-box domain, galactose oxidase/kelch, b…	33.4	55	28.57	9.09	Medtru	0.21	78.5	0.333333	1	6	2	0	0	0	0	ns	ns	1	0	0
N0.HOG0014068	N0.HOG0016237			hypothetical protein	1.15	1.22	100	100		0		0	0	0	9	ns	ns	ns	ns	ns	ns	ns	ns	ns
N0.HOG0004541	N0.HOG0015806	NIN	Nodule organogenesis	Putative transcription factor Nin-like family	1.4	1.56	100	45.45		0		0	0	0	9	ns	ns	ns	ns	ns	ns	ns	ns	ns
N0.HOG0010653	N0.HOG0013513			Putative Zinc finger, RanBP2-type	1.44	1.56	92.86	100		0		0	0	0	9	ns	ns	ns	ns	ns	ns	ns	ns	ns
N0.HOG0020957	N0.HOG0024286			Putative transcription factor C2H2 family	1.4	1.25	35.71	0		0		0	0	5	4	ns	0	0	0	ns	ns	ns	0	0
N0.HOG0018100	N0.HOG0024203			Putative very-long-chain 3-oxoacyl-CoA synthase	1.17	1	57.14	27.27		0		0	0	5	4	ns	0	0	0	ns	ns	ns	0	0
N0.HOG0022714	N0.HOG0023844	ENOD16,ENOD20		Early nodulin-16,Early nodulin-20	1.5	1.33	28.57	0		0		0	0	6	3	0	0	0	0	ns	ns	ns	0	0
N0.HOG0008885	N0.HOG0023687			Putative tetratricopeptide-like helical domain-containing protein	1.67	2.17	50	63.64		0		0	0	3	6	ns	ns	ns	0	0	ns	ns	ns	0
N0.HOG0014759	N0.HOG0017619				2.07	2.5	57.14	45.45		0		0	0	3	6	ns	ns	ns	0	0	ns	ns	ns	0
N0.HOG0005434	N0.HOG0000321			Putative F-box domain-containing protein,,hypothetical protein	8.43	6.4	42.86	9.09		0		0	0	4	5	ns	ns	0	0	ns	ns	ns	0	0
