## Supplementary material for "*Nissolia brasiliensis* as a non-nodulating model legume": Table S8

### Sheet: TableS8
Supplementary Table S8. Orthogroups absent in the non-nodulating species (N. schottii, N. brasiliensis and C. australe) and the two Lupinus species while being maintained in at least 80% of other RNS-forming species.
HOG	Abrpre	Aeseve	Aradur	Arahyp	Araipa	Casaus	Cicari	Glymax	Glysoj	Labpur	Lotjap	Lupalb	Lupang	Medtru	Mucpru	Nisbra	Nissch	Phavul	Pissat	Sesbis	Spasub	Tripra	Trisub	Vicfab	Vigung	perc_nodp_nolup	medtru_annotation	IPR_terms	IPR_families
N0.HOG0002038	Abrpre_rna_XM_027474747.1						Cicari_cicar.ICC4958.gnm2.ann1.Ca_19551.1	Glymax_Glyma.07G246600.1.Wm82.a2.v1, Glymax_Glyma.17G027300.1.Wm82.a2.v1	Glysoj_rna_XM_028385930.1, Glysoj_rna_XM_028353645.1	Labpur_Lp000574g0025.1	Lotjap_LotjaGi4g1v0339600.1			Medtru_mRNA_MtrunA17Chr4g0067461	Mucpru_QJKJ_CR513_48200.mrna			Phavul_phavu.G19833.gnm1.ann1.Phvul.003G096800.1	Pissat_Psat4g026720.1	Sesbis_QLOH_mrna.SESBI_33497, Sesbis_QLOH_mrna.SESBI_33591	Spasub_QUWT_mrna.E2542_SST18567	Tripra_Tp57577_TGAC_v2_mRNA3271.v2	Trisub_gene_TSUD_198010	Vicfab_Vfaba.Hedin2.R1.4g192800.1	Vigung_Vigun03g421500.1.v1.1	80.0	NA	IPR036291;IPR044516;IPR001509;IPR016040	NAD(P)-binding domain;UDP-glucuronic acid decarboxylase;NAD-dependent epimerase/dehydratase;NAD(P)-binding domain superfamily
N0.HOG0009648	Abrpre_rna_XM_027510741.1						Cicari_cicar.ICC4958.gnm2.ann1.Ca_06425.1	Glymax_Glyma.09G268200.1.Wm82.a2.v1, Glymax_Glyma.18G221700.1.Wm82.a2.v1	Glysoj_rna_XM_028392130.1, Glysoj_rna_XM_028359019.1	Labpur_Lp000179g0088.1	Lotjap_LotjaGi1g1v0463600.1			Medtru_mRNA_MtrunA17Chr1g0195781, Medtru_mRNA_MtrunA17Chr7g0245941	Mucpru_QJKJ_CR513_20859.mrna			Phavul_phavu.G19833.gnm1.ann1.Phvul.008G075400.1	Pissat_Psat3g114440.1	Sesbis_QLOH_mrna.SESBI_10024, Sesbis_QLOH_mrna.SESBI_18550	Spasub_QUWT_mrna.E2542_SST08455	Tripra_Tp57577_TGAC_v2_mRNA27830.v2, Tripra_Tp57577_TGAC_v2_mRNA23106.v2	Trisub_gene_TSUD_179640, Trisub_gene_TSUD_45080, Trisub_gene_TSUD_45090, Trisub_gene_TSUD_319250	Vicfab_Vfaba.Hedin2.R1.5g062040.1	Vigung_Vigun05g079000.1.v1.1	80.0	NA	IPR020625;IPR005263;IPR020624;IPR013785;IPR002220	DapA-like;4-hydroxy-tetrahydrodipicolinate synthase, DapA;Schiff base-forming aldolase, conserved site;Schiff base-forming aldolase, active site;Aldolase-type TIM barrel
N0.HOG0014897	Abrpre_rna_XM_027480770.1						Cicari_cicar.ICC4958.gnm2.ann1.Ca_11276.1, Cicari_cicar.ICC4958.gnm2.ann1.Ca_19226.1	Glymax_Glyma.03G022300.1.Wm82.a2.v1	Glysoj_rna_XM_028368360.1	Labpur_Lp001196g0001.1	Lotjap_LotjaGi3g1v0431700.1, Lotjap_LotjaGi3g1v0431750.1, Lotjap_LotjaGi3g1v0431900.1, Lotjap_LotjaGi3g1v0431800.1, Lotjap_LotjaGi4g1v0363100.1			Medtru_mRNA_MtrunA17Chr8g0351581, Medtru_mRNA_MtrunA17Chr8g0351611, Medtru_mRNA_MtrunA17Chr8g0351641, Medtru_mRNA_MtrunA17Chr8g0351631	Mucpru_QJKJ_CR513_62980.mrna, Mucpru_QJKJ_CR513_31301.mrna			Phavul_phavu.G19833.gnm1.ann1.Phvul.010G085500.1	Pissat_Psat4g149520.1, Pissat_Psat4g149440.1, Pissat_Psat4g149480.1	Sesbis_QLOH_mrna.SESBI_19480, Sesbis_QLOH_mrna.SESBI_19476, Sesbis_QLOH_mrna.SESBI_19477, Sesbis_QLOH_mrna.SESBI_19478	Spasub_QUWT_mrna.E2542_SST13644, Spasub_QUWT_mrna.E2542_SST13642, Spasub_QUWT_mrna.E2542_SST13643	Tripra_Tp57577_TGAC_v2_mRNA18085.v2	Trisub_gene_TSUD_363130, Trisub_gene_TSUD_363140, Trisub_gene_TSUD_363170, Trisub_gene_TSUD_363150	Vicfab_Vfaba.Hedin2.R1.4g035920.1, Vicfab_Vfaba.Hedin2.R1.4g036040.1, Vicfab_Vfaba.Hedin2.R1.4g036000.1	Vigung_Vigun10g113600.1.v1.1	80.0	NA	IPR005263;IPR020625;IPR020624;IPR013785;IPR002220	Schiff base-forming aldolase, active site;Aldolase-type TIM barrel;DapA-like;4-hydroxy-tetrahydrodipicolinate synthase, DapA;Schiff base-forming aldolase, conserved site
N0.HOG0015783	Abrpre_rna_XM_027476095.1						Cicari_cicar.ICC4958.gnm2.ann1.Ca_10267.1	Glymax_Glyma.13G037300.1.Wm82.a2.v1, Glymax_Glyma.14G119200.1.Wm82.a2.v1	Glysoj_rna_XM_028341972.1, Glysoj_rna_XM_028344488.1	Labpur_Lp000813g0035.1	Lotjap_LotjaGi1g1v0167200.1			Medtru_mRNA_MtrunA17Chr1g0159451	Mucpru_QJKJ_CR513_58037.mrna, Mucpru_QJKJ_CR513_58440.mrna			Phavul_phavu.G19833.gnm1.ann1.Phvul.001G064400.1	Pissat_Psat6g039520.1	Sesbis_QLOH_mrna.SESBI_24245	Spasub_QUWT_mrna.E2542_SST20469	Tripra_Tp57577_TGAC_v2_mRNA34450.v2, Tripra_Tp57577_TGAC_v2_mRNA34425.v2	Trisub_gene_TSUD_15010, Trisub_gene_TSUD_15040	Vicfab_Vfaba.Hedin2.R1.3g190360.2	Vigung_Vigun08g069000.1.v1.1	80.0	NA	IPR047021;IPR012337;IPR034922;IPR017850;IPR013520;IPR036397	Ribonuclease H-like superfamily;Alkaline-phosphatase-like, core domain superfamily;Ribonuclease H superfamily;Exonuclease, RNase T/DNA polymerase III;RNA exonuclease REXO1/REXO3/REXO4-like;RNA exonuclease 1-like, exonuclease domain
N0.HOG0024457	Abrpre_rna_XM_027506720.1	Aeseve_Ae05g12330.1		Arahyp_arahy.Tifrunner.gnm2.ann1.RK9A58.1, Arahyp_arahy.Tifrunner.gnm2.ann1.AD1RX8.1	Araipa_araip.K30076.gnm1.ann1.Araip.NK138.1			Glymax_Glyma.01G240800.1.Wm82.a2.v1, Glymax_Glyma.11G002800.1.Wm82.a2.v1	Glysoj_rna_XM_028325293.1, Glysoj_rna_XM_028332888.1		Lotjap_LotjaGi2g1v0458500.1			Medtru_mRNA_MtrunA17Chr5g0394021				Phavul_phavu.G19833.gnm1.ann1.Phvul.002G049300.1	Pissat_Psat2g157680.1, Pissat_Psat4g224640.1	Sesbis_QLOH_mrna.SESBI_02604	Spasub_QUWT_mrna.E2542_SST07511	Tripra_Tp57577_TGAC_v2_mRNA8572.v2	Trisub_gene_TSUD_115820	Vicfab_Vfaba.Hedin2.R1.1g291280.1	Vigung_Vigun02g199100.1.v1.1	80.0	NA	IPR002902;IPR038408;IPR002052;IPR008271;IPR011009;IPR001245;IPR000719	DNA methylase, N-6 adenine-specific, conserved site;Serine-threonine/tyrosine-protein kinase, catalytic domain;Gnk2-homologous domain;Protein kinase domain;Protein kinase-like domain superfamily;Serine/threonine-protein kinase, active site;Gnk2-homologous domain superfamily
N0.HOG0024603	Abrpre_rna_XM_027487668.1		Aradur_aradu.V14167.gnm1.ann1.Aradu.GR5W9.1	Arahyp_arahy.Tifrunner.gnm2.ann1.U65F6Q.1, Arahyp_arahy.Tifrunner.gnm2.ann1.H7UR3I.1			Cicari_cicar.ICC4958.gnm2.ann1.Ca_00097.1	Glymax_Glyma.15G001800.1.Wm82.a2.v1	Glysoj_rna_XM_028347036.1	Labpur_Lp000074g0018.1				Medtru_mRNA_MtrunA17Chr2g0334111, Medtru_mRNA_MtrunA17Chr7g0268241	Mucpru_QJKJ_CR513_15111.mrna			Phavul_phavu.G19833.gnm1.ann1.Phvul.005G184400.1	Pissat_Psat5g307240.1	Sesbis_QLOH_mrna.SESBI_08966, Sesbis_QLOH_mrna.SESBI_25516	Spasub_QUWT_mrna.E2542_SST25404	Tripra_Tp57577_TGAC_v2_mRNA32849.v2	Trisub_gene_TSUD_298190		Vigung_Vigun05g302100.1.v1.1	80.0	NA	IPR003959;IPR044960;IPR033131;IPR012334;IPR000070;IPR048571;IPR027417;IPR011050	Ribulose bisphosphate carboxylase/oxygenase activase-like;Pectin lyase fold/virulence factor;Pectin lyase fold;Pectinesterase, Asp active site;P-loop containing nucleoside triphosphate hydrolase;Ribulose bisphosphate carboxylase/oxygenase activase, AAA, helical;ATPase, AAA-type, core;Pectinesterase, catalytic
