## Supplementary material for "*Nissolia brasiliensis* as a non-nodulating model legume": Table S9

### Sheet: TableS9
Supplementary Table S9. Composition of the tissue culture media used for Nissolia brasiliensis transformation and regeneration protocols.
Component	Medium
	MR1-AS (Chabaud et al., 2006)	MR1 H10 AUG800 (Chabaud et al., 2006)	ME3 H10 (Mano et al., 2014)	ME3 H10noS (Mano et al., 2014; Mante and Tepper, 1983)	Mroot1+sucrose (Dan et al., 2006)
MgSO4,7H20	184.84mg/L	184.84mg/L	-	-	-
KNO3	2.83g.L	2.83g.L	-	-	-
(NH4)2SO4	46.3mg.L	46.3mg.L	-	-	-
CaCl2, 2H2O	122mg.L	122mg.L	-	-	-
KH2PO4	410mg.L	410mg.L	-	-	-
MnSO4,H2O	0.91mg.L	0.91mg.L	-	-	-
H3BO3	0.05mg.L	0.05mg.L	-	-	-
ZnSO4,7H2O	1,01mg.L	1,01mg.L	-	-	-
KI	0.99mg.L	0.99mg.L	-	-	-
Na2MoO4,2H2O	0.21mg.L	0.21mg.L	-	-	-
CuSO4,5H2O	0.13mg.L	0.13mg.L	-	-	-
Nicotinic acid	4.9mg.L	4.9mg.L	-	-	-
Thiamin HCl	4mg.L	4mg.L	-	-	-
Pyridoxin HCl	4.1mg.L	4.1mg.L	-	-	-
NaFeEDTA	139.5mg.L	139.5mg.L	-	-	-
Myo-inositol	99.1mg.L	99.1mg.L	-	-	-
Sucrose	30g.L	30g.L	20g.L	20g.L	20g.L
2,4-D (2,4-dichlorophenoxyacetic acid)	3.5mg.L	3.5mg.L	-	-	-
BAP (6-Benzylaminopurine)	0.45mg.L	0.45mg.L	0.6mg/L	0.6mg/L	-
IBA (Indole-3-butyric acid)	-	-	-	-	1mg.L
Acétosyringone	0,196mg.L	-	-	-	-
Hygromycine	-	10mg.L
Augmentin	-	800mg.L
MS Salts	-	-	2.2g.L	2.2g.L	2.2g.L
Gamborg's vitamins	-	-	1x	1x	1x
Citric acid	-	-	-	150mg.L	-
Ascorbique acid	-	-	-	100mg.L	-
L-cystein	-	-	-	2mg.L	-
pH	5.8	5.8	5.8	5.8	5.8
Phytagel	3g.L	3g.L	3g.L	3g.L	3g.L
